# Molecular Matchmakers: Phytoplasma Effector SAP54 Targets MADS-Box Factor SVP to Enhance Attraction of Fecund Female Vectors by Modulating Leaf Responses to Male Presence

**DOI:** 10.1101/2024.05.09.593434

**Authors:** Zigmunds Orlovskis, Archana Singh, Adi Kliot, Weijie Huang, Saskia A. Hogenhout

## Abstract

Obligate parasites often trigger significant changes in their hosts to facilitate transmission to new hosts. The molecular mechanisms behind these extended phenotypes - where genetic information of one organism is manifested as traits in another - remain largely unclear. This study explores the role of the virulence protein SAP54, produced by parasitic phytoplasmas, in attracting leafhopper vectors. SAP54 is responsible for the induction of leaf-like flowers in phytoplasma-infected plants. However, we previously demonstrated that the insects were attracted to leaves and the leaf-like flowers were not required. Here we made the surprising discovery that leaf exposure to leafhopper males is required for the attraction phenotype, suggesting a leaf response that distinguishes leafhopper sex in the presence of SAP54. In contrast, this phytoplasma effector alongside leafhopper females discourages further female colonization. We demonstrate that SAP54 effectively suppresses biotic stress response pathways in leaves exposed to the males. Critically, the host plant MADS-box transcription factor SHORT VEGETATIVE PHASE (SVP) emerges as a key element in the female leafhopper preference for plants exposed to males, with SAP54 promoting the degradation of SVP. This preference extends to female colonization of male-exposed *svp null* mutant plants over those not exposed to males. Our research underscores the dual role of the phytoplasma effector SAP54 in host development alteration and vector attraction - integral to the phytoplasma life cycle. Importantly, we clarify how SAP54, by targeting SVP, heightens leaf vulnerability to leafhopper males, thus facilitating female attraction and subsequent plant colonization by the insects. SAP54 essentially acts as a molecular "matchmaker," helping male leafhoppers more easily locate mates by degrading SVP-containing complexes in leaves. This study not only provides insights into the long reach of single parasite genes in extended phenotypes, but also opens avenues for understanding how transcription factors that regulate plant developmental processes intersect with and influence plant-insect interactions.
