## Supplementary file 6 for "Molecular Matchmakers: Phytoplasma Effector SAP54 Targets MADS-Box Factor SVP to Enhance Attraction of Fecund Female Vectors by Modulating Leaf Responses to Male Presence"

### Sheet: Title Page + legend
Supplementary Table 6: Functional bins for manually annotated defence genes enriched for DEGs in male and female Macrosteles quadrilineatus leafhopper exposed GFP and SAP54 plants compared to insect free GFP plants.
P-values based on Wilcoxon rank test and have BH correction. Individual transcript identities within significantly are provided in the tabs A, B, C, D.
Tab A: DEG functional enrichment for manually curated defence signalling pathway. P-values based on Wilcoxon rank test and have BH correction. Individual transcript identities within significantly enriched bins are provided in the tabs B, C, D, E.
Tab B: list of DEGs within signnificantly enriched defence signalling pathway bins for ''female_GFP vs no insect_GFP'' comparisnon
Tab C: list of DEGs within signnificantly enriched defence signalling pathway bins for ''male_GFP vs no insect_GFP'' comparisnon
Tab D: list of DEGs within signnificantly enriched defence signalling pathway bins for ''female_SAP54 vs no insect_GFP'' comparisnon
Tab E: list of DEGs within signnificantly enriched defence signalling pathway bins for ''male_SAP54 vs no insect_GFP'' comparisnon

### Sheet: A 
bin	name	elements	BH corrected p-value			bin	name	elements	BH corrected p-value			bin	name	elements	BH corrected p-value			bin	name	elements	BH corrected p-value			Transcripts within each enriched bin are listed for each pairwise comparison in the following tabs A, B, C, D of this excel file.
Defence signalling: female_GFP vs no insect_GFP						Defence signalling: male_GFP vs no insect_GFP						Defence signalling: female_SAP54 vs no insect_GFP						Defence signalling: male_SAP54 vs no insect_GFP
82.2	JA SIGNALLING	20	1.632181561850299E-5			82.2	JA SIGNALLING	16	0.013394624636883568			82.2	JA SIGNALLING	18	2.686462537271339E-4			82.2	JA SIGNALLING	17	7.487218844914878E-8
81.2	SA siGnallinG	14	2.4245366671254986E-4			81.2	SA siGnallinG	13	0.21597431849890567			81.2	SA siGnallinG	15	5.854819850925619E-4			81.2	SA siGnallinG	15	4.21068707900929E-7
81.1	SA synthesis	7	0.06914047167543828			84.3	SnRK	2	0.26888729723078525			85.2.1	MEKK	5	0.23190898850377328			80.1.1	LRR	48	0.003610330855211999
82.1	JA BIOSINTHESIS	10	0.16473612815511532			80.1.6	L-lectin	3	0.26888729723078525			81.1	SA synthesis	7	0.3989145173571269			81.1	SA synthesis	5	0.017331581152427184
80.1.10	WAKL	7	0.2340134319841542			80.2.1	NB	4	0.420355197727262			80.1.1	LRR	27	0.3989145173571269			85.2.2	ZIK	2	0.10899338315742864
80.1.9	SD	13	0.30737414828155296			80.2.3	RLCK	3	0.4930387751934327			80.2.3	RLCK	11	0.49428480462654706			80.1.2	CrRLK	3	0.15037858665028989
85.2.1	MEKK	7	0.34397949717295767			84.2	CRK	1	0.4930387751934327			85.2.2	ZIK	1	0.5299648798167165			85.3	MAP2K	2	0.36568633740754497
80.1.1	LRR	35	0.34397949717295767			80.1.4	DUF26	10	0.4930387751934327			80.1.6	L-lectin	5	0.5299648798167165			80.2.1	NB	6	0.36568633740754497
83.2	ET SIGNALLING	4	0.34397949717295767			83.1	ET BIOSYNTHESIS	1	0.4930387751934327			80.1.2	CrRLK	2	0.5299648798167165			85.2.3	RAF	7	0.41765741491435693
80.1.4	DUF26	16	0.3781945570523709			80.1.2	CrRLK	1	0.5386759545233585			82.1	JA BIOSINTHESIS	8	0.59438369791899			80.1.8	PERKL	1	0.45156886134680063
83.1	ET BIOSYNTHESIS	1	0.7106684398324572			80.1.9	SD	8	0.5386759545233585			84.2	CRK	2	0.59438369791899			85.4	MAPK	5	0.45156886134680063
80.1.3	CR4L	1	0.7106684398324572			85.2.3	RAF	1	0.5386759545233585			80.1.10	WAKL	5	0.6965812582668345			80.1.5	extensin	2	0.5394396348436071
80.2.3	RLCK	12	0.7106684398324572			80.1.10	WAKL	4	0.5386759545233585			80.1.4	DUF26	14	0.7195327975256932			82.1	JA BIOSINTHESIS	10	0.5394396348436071
80.1.2	CrRLK	3	0.76667595961972			85.2.1	MEKK	5	0.5386759545233585			80.2.1	NB	4	0.7910023305355172			85.2.1	MEKK	8	0.5394396348436071
85.4	MAPK	2	0.7715918818015939			82.1	JA BIOSINTHESIS	8	0.5386759545233585			80.2.2	NLR	8	0.814623834662406			80.1.9	SD	7	0.5394396348436071
80.2.1	NB	6	0.7715918818015939			80.2.2	NLR	5	0.5558887710341723			83.2	ET SIGNALLING	4	0.814623834662406			84.3	SnRK	3	0.5394396348436071
85.2.3	RAF	6	0.8282825762280147			85.3	MAP2K	1	0.6874661805148863			80.1.11	OTHER RLK	2	0.8961256554300402			85.1	MAP4K	3	0.5394396348436071
84.3	SnRK	4	0.9283185603555463			80.1.1	LRR	17	0.7645059730267284			85.3	MAP2K	3	0.8961256554300402			80.1.6	L-lectin	2	0.6045870886555091
80.1.7	LRKL	6	0.938122679192528			80.1.7	LRKL	2	0.7645059730267284			80.1.3	CR4L	1	0.8961256554300402			84.1	CDPK	3	0.6045870886555091
80.2.2	NLR	31	0.938122679192528			84.1	CDPK	1	0.7645059730267284			85.2.3	RAF	1	0.8961256554300402			80.2.2	NLR	17	0.6045870886555091
84.1	CDPK	3	0.938122679192528			80.1.3	CR4L	1	0.7645059730267284			80.1.9	SD	9	0.8961256554300402			80.1.10	WAKL	5	0.7498153933064232
85.2.2	ZIK	1	0.938122679192528			83.2	ET SIGNALLING	3	0.7645059730267284			83.1	ET BIOSYNTHESIS	2	0.8961256554300402			80.1.4	DUF26	9	0.7498153933064232
80.1.6	L-lectin	8	0.9572202045528893			81.1	SA synthesis	7	0.9125095179510146			84.3	SnRK	2	0.8961256554300402			83.1	ET BIOSYNTHESIS	2	0.7989661355930407
80.1.11	OTHER RLK	3	0.9572202045528893			85.4	MAPK	1	0.9125095179510146			85.4	MAPK	2	0.9552073587380969			80.1.7	LRKL	3	0.8314311441623159
84.2	CRK	1	0.9572202045528893			80.1	memrane receptors	47	0.26888729723078525			84.1	CDPK	2	0.9980152130441999			83.2	ET SIGNALLING	5	0.8651155386742494
85.3	MAP2K	2	0.9572202045528893			80.2	cytoplasmic	13	0.26888729723078525			80.1.7	LRKL	3	0.9980152130441999			80.2.3	RLCK	13	0.943626010089644
80.1	memrane receptors	94	0.03725967762301563			85.2	MAP3K	6	0.7645059730267284			85.2	MAP3K	7	0.59438369791899			80.1.3	CR4L	2	0.9675613121119903
85.2	MAP3K	14	0.7172021855225293									80.1	memrane receptors	69	0.6924574387000875			80.1	memrane receptors	83	0.01361125249191856
80.2	cytoplasmic	50	0.938122679192528									80.2	cytoplasmic	24	0.6924574387000875			85.2	MAP3K	17	0.5394396348436071
																		80.2	cytoplasmic	37	0.8651155386742494

### Sheet: B
Enriched bin	name	gene ID	gene description	log2 fold change
DEGs in Enriched bins: defence sigalling female_GFP vs no insect_GFP
82.2	JA SIGNALLING	at5g60890	MYB34	1.18097
82.2	JA SIGNALLING	at1g19180	JAZ1	4.0743
82.2	JA SIGNALLING	at1g74950	JAZ2	2.27126
82.2	JA SIGNALLING	at1g17380	JAZ5	4.90411
82.2	JA SIGNALLING	at1g72450	JAZ6	2.0997
82.2	JA SIGNALLING	at2g34600	JAZ7	4.89067
82.2	JA SIGNALLING	at1g30135	JAZ8	5.6935
82.2	JA SIGNALLING	at1g70700	JAZ9	1.96329
82.2	JA SIGNALLING	at5g13220	JAZ10	6.64219
82.2	JA SIGNALLING	at1g32640	MYC2	3.04537
82.2	JA SIGNALLING	at3g23240	ERF1	2.65557
82.2	JA SIGNALLING	at1g06160	ORA59	2.08744
82.2	JA SIGNALLING	at5g24780	VSP1	6.96387
82.2	JA SIGNALLING	at5g24770	VSP2	5.934
82.2	JA SIGNALLING	at1g72260	Thi2.1	3.77854
82.2	JA SIGNALLING	at5g36910	Thi2.2	-2.75125
82.2	JA SIGNALLING	at1g28480	GGRX480	6.26614
82.2	JA SIGNALLING	at5g22570	WRKY38	3.60224
82.2	JA SIGNALLING	at5g01900	WRKY62	5.89151
82.2	JA SIGNALLING	at3g56400	WRKY70	2.41744
81.2	SA siGnallinG	at2g40750	WRKY54	2.92074
81.2	SA siGnallinG	at3g56400	WRKY70	2.41744
81.2	SA siGnallinG	at3g01080	WRKY58	2.29625
81.2	SA siGnallinG	at4g31800	WRKY18	4.00719
81.2	SA siGnallinG	at4g23810	WRKY53	1.96979
81.2	SA siGnallinG	at1g80840	WRKY40	4.66691
81.2	SA siGnallinG	at2g25000	WRKY60	2.22229
81.2	SA siGnallinG	at4g31800	WRKY18	4.00719
81.2	SA siGnallinG	at2g14610	PR1	3.44746
81.2	SA siGnallinG	at3g57260	PR2	4.58735
81.2	SA siGnallinG	at2g38870	PR6	1.36735
81.2	SA siGnallinG	at1g07745	SSN	1.45308
81.2	SA siGnallinG	at1g28480	GRX480	6.26614
81.2	SA siGnallinG	at5g22570	WRKY38	3.60224
81.2	SA siGnallinG	at5g01900	WRKY62	5.89151

### Sheet: C
Enriched bin	name	gene ID	gene description	log2 fold change
DEGs in Enriched bins: Defence signalling male_GFP vs no insect_GFP
82.1	JA BIOSINTHESIS	at3g45140	Transcript	LOX2	2.75535
82.1	JA BIOSINTHESIS	at5g42650	Transcript	AOS	1.51295
82.1	JA BIOSINTHESIS	at3g25780	Transcript	AOC3	4.12558
82.1	JA BIOSINTHESIS	at2g06050	Transcript	OPR3	2.42398
82.1	JA BIOSINTHESIS	at4g16760	Transcript	ACX1	1.23841
82.1	JA BIOSINTHESIS	at3g25770	Transcript	AOC2	1.78431
82.1	JA BIOSINTHESIS	at1g17420	Transcript	LOX3	3.04579
82.1	JA BIOSINTHESIS	at1g72520	Transcript	LOX4	3.47883

### Sheet: D
Enriched bin	name	gene ID	gene description	log2 fold change
DEGs in Enriched bins: Defence signalling female_SAP54 vs no insect_GFP
82.2	JA SIGNALLING	at1g19180	JAZ1	3.22436
82.2	JA SIGNALLING	at1g74950	JAZ2	2.02049
82.2	JA SIGNALLING	at1g17380	JAZ5	4.30927
82.2	JA SIGNALLING	at1g72450	JAZ6	2.24511
82.2	JA SIGNALLING	at2g34600	JAZ7	5.48456
82.2	JA SIGNALLING	at1g30135	JAZ8	6.10579
82.2	JA SIGNALLING	at1g70700	JAZ9	2.14604
82.2	JA SIGNALLING	at5g13220	JAZ10	6.70442
82.2	JA SIGNALLING	at1g32640	MYC2	2.35629
82.2	JA SIGNALLING	at3g23240	ERF1	3.18625
82.2	JA SIGNALLING	at1g06160	ORA59	3.7959
82.2	JA SIGNALLING	at5g24780	VSP1	6.12702
82.2	JA SIGNALLING	at5g24770	VSP2	5.29458
82.2	JA SIGNALLING	at5g36910	Thi2.2	-2.95321
82.2	JA SIGNALLING	at1g28480	GGRX480	6.93611
82.2	JA SIGNALLING	at5g22570	WRKY38	4.68805
82.2	JA SIGNALLING	at5g01900	WRKY62	6.30553
82.2	JA SIGNALLING	at3g56400	WRKY70	2.81966
81.2	SA siGnallinG	at2g40750	WRKY54	3.53291
81.2	SA siGnallinG	at3g56400	WRKY70	2.81966
81.2	SA siGnallinG	at3g01080	WRKY58	2.87818
81.2	SA siGnallinG	at4g31800	WRKY18	4.1249
81.2	SA siGnallinG	at4g23810	WRKY53	2.81423
81.2	SA siGnallinG	at1g80840	WRKY40	4.79306
81.2	SA siGnallinG	at2g25000	WRKY60	2.66904
81.2	SA siGnallinG	at4g31800	WRKY18	4.1249
81.2	SA siGnallinG	at5g45110	NPR3	1.3718
81.2	SA siGnallinG	at2g14610	PR1	6.39513
81.2	SA siGnallinG	at3g57260	PR2	5.34801
81.2	SA siGnallinG	at1g75040	PR5	2.07529
81.2	SA siGnallinG	at2g38870	PR6	1.7071
81.2	SA siGnallinG	at1g28480	GRX480	6.93611
81.2	SA siGnallinG	at5g22570	WRKY38	4.68805
81.2	SA siGnallinG	at5g01900	WRKY62	6.30553

### Sheet: E
Enriched bin	name	gene ID	gene description	log2 fold change
DEGs in Enriched bins: Defence signalling male_SAP54 vs no insect_GFP
82.2	JA SIGNALLING	at1g19180	JAZ1	1.49341
82.2	JA SIGNALLING	at1g74950	JAZ2	1.03417
82.2	JA SIGNALLING	at1g17380	JAZ5	2.68845
82.2	JA SIGNALLING	at1g72450	JAZ6	1.63257
82.2	JA SIGNALLING	at2g34600	JAZ7	5.31452
82.2	JA SIGNALLING	at1g30135	JAZ8	5.52188
82.2	JA SIGNALLING	at1g70700	JAZ9	1.86662
82.2	JA SIGNALLING	at5g13220	JAZ10	5.46462
82.2	JA SIGNALLING	at3g23240	ERF1	2.81777
82.2	JA SIGNALLING	at1g06160	ORA59	3.76587
82.2	JA SIGNALLING	at5g24780	VSP1	4.13444
82.2	JA SIGNALLING	at5g24770	VSP2	3.91934
82.2	JA SIGNALLING	at3g04720	PR4	2.33252
82.2	JA SIGNALLING	at1g28480	GGRX480	6.55928
82.2	JA SIGNALLING	at5g22570	WRKY38	4.245
82.2	JA SIGNALLING	at5g01900	WRKY62	4.32258
82.2	JA SIGNALLING	at3g56400	WRKY70	2.36417
81.2	SA siGnallinG	at3g28910	MYB30	1.33932
81.2	SA siGnallinG	at2g40750	WRKY54	3.78336
81.2	SA siGnallinG	at3g56400	WRKY70	2.36417
81.2	SA siGnallinG	at3g01080	WRKY58	2.54915
81.2	SA siGnallinG	at4g31800	WRKY18	3.04332
81.2	SA siGnallinG	at4g23810	WRKY53	2.25164
81.2	SA siGnallinG	at1g80840	WRKY40	3.69938
81.2	SA siGnallinG	at2g25000	WRKY60	1.85621
81.2	SA siGnallinG	at4g31800	WRKY18	3.04332
81.2	SA siGnallinG	at5g45110	NPR3	1.21062
81.2	SA siGnallinG	at2g14610	PR1	5.81175
81.2	SA siGnallinG	at3g57260	PR2	3.6507
81.2	SA siGnallinG	at1g75040	PR5	2.2515
81.2	SA siGnallinG	at1g28480	GRX480	6.55928
81.2	SA siGnallinG	at5g22570	WRKY38	4.245
81.2	SA siGnallinG	at5g01900	WRKY62	4.32258
81.1	SA synthesis	at3g20600	NDR1	1.78226
81.1	SA synthesis	at2g46400	WRKY46	2.28738
81.1	SA synthesis	at2g40750	WRKY54	3.78336
81.1	SA synthesis	at3g56400	WRKY70	2.36417
81.1	SA synthesis	at4g18170	WRKY28	1.53482
80.1.1	LRR	at2g37050	LRR I	-1.37366
80.1.1	LRR	at1g67720	LRR I	-1.37028
80.1.1	LRR	at1g51800	LRR I	2.53276
80.1.1	LRR	at1g51890	LRR I	2.87604
80.1.1	LRR	at1g51790	LRR I	1.59714
80.1.1	LRR	at5g63710	LRR II	-1.26065
80.1.1	LRR	at2g23950	LRR II	-1.12669
80.1.1	LRR	at4g30520	LRR II	-1.05003
80.1.1	LRR	at1g60800	LRR II	-1.15831
80.1.1	LRR	at5g67200	LRR III	-1.30227
80.1.1	LRR	at5g67280	LRR III	-1.43982
80.1.1	LRR	at2g15300	LRR III	-1.03638
80.1.1	LRR	at4g34220	LRR III	-1.54851
80.1.1	LRR	at4g23740	LRR III	-1.09797
80.1.1	LRR	at5g05160	LRR III	-1.99461
80.1.1	LRR	at4g22730	LRR IV	-1.23468
80.1.1	LRR	at2g01820	LRR IX	-1.37835
80.1.1	LRR	at3g14350	LRR V	-1.33121
80.1.1	LRR	at4g22130	LRR V	-1.22559
80.1.1	LRR	at4g18640	LRR VI	-1.01568
80.1.1	LRR	at2g02780	LRR VI	-1.0411
80.1.1	LRR	at2g24230	LRR VII	-1.02628
80.1.1	LRR	at3g56370	LRR VII	-1.74594
80.1.1	LRR	at3g28040	LRR VII	-1.37108
80.1.1	LRR	at1g79620	LRR VIII-1	-1.08181
80.1.1	LRR	at1g29720	LRR VIII-2	-1.19363
80.1.1	LRR	at1g29750	LRR VIII-2	-1.46378
80.1.1	LRR	at3g09010	LRR VIII-2	1.00206
80.1.1	LRR	at1g56120	LRR VIII-2	1.86578
80.1.1	LRR	at2g41820	LRR X	-1.52888
80.1.1	LRR	at1g34420	LRR X	1.31382
80.1.1	LRR	at1g55610	LRR X	-1.07477
80.1.1	LRR	at2g01950	LRR X	-1.16018
80.1.1	LRR	at5g53890	LRR X	-1.19033
80.1.1	LRR	at1g72300	LRR X	-1.34419
80.1.1	LRR	at1g75820	LRR XI	-1.16361
80.1.1	LRR	at4g20270	LRR XI	-1.83554
80.1.1	LRR	at2g33170	LRR XI	-1.29062
80.1.1	LRR	at1g17230	LRR XI	-1.32024
80.1.1	LRR	at4g28650	LRR XI	-1.3439
80.1.1	LRR	at5g61480	LRR XI	-1.45432
80.1.1	LRR	at1g28440	LRR XI	-1.12885
80.1.1	LRR	at5g49660	LRR XI	-1.04907
80.1.1	LRR	at1g73080	LRR XI	-1.08565
80.1.1	LRR	at3g47570	LRR XII	1.34618
80.1.1	LRR	at5g62710	LRR XIII	-2.07918
80.1.1	LRR	at5g07180	LRR XIII	-1.18258
80.1.1	LRR	at2g26330	LRR XIII	-2.05534
