## Supplementary file 8 for "Molecular Matchmakers: Phytoplasma Effector SAP54 Targets MADS-Box Factor SVP to Enhance Attraction of Fecund Female Vectors by Modulating Leaf Responses to Male Presence"

### Sheet: DEG Enrichment Biotic & Defence
Supplementary Table 8: MapMan build-in biotic stress and manually curated defence signalling pathway bins enriched for DEGs in GFP and SAP54 plants with or without exposure to male and female Macrosteles quadrilineatus leafhoppers.
P-values based on Wilcoxon rank test with BH correction.
																								Male exposed plants						female exposed plants
bin	name	elements	BH corrected p-value			bin	name	elements	BH corrected p-value			bin	name	elements	BH corrected p-value			bin	name	elements	BH corrected p-value			bin	name	elements	BH corrected p-value			bin	name	elements	BH corrected p-value
Biotic stress: female_SAP54 vs female_GFP						Biotic stress: male_SAP54 vs male_GFP						Biotic stress: specific to male_SAP54 vs male_GFP (not overlapping with female_SAP54 vs female_GFP DEGs)						Biotic stress: specific to 179 DEGs female_SAP54 vs female_GFP (not overlapping with male_SAP54 vs male_GFP DEGs)						Biotic stress: shared 957 DEGs female_SAP54 vs female_GFP AND male_SAP54 vs male_GFP						Biotic stress: shared 957 DEGs female_SAP54 vs female_GFP AND male_SAP54 vs male_GFP
20.2.1	stress.abiotic.heat	22	0.8258915863506585			30	signalling	253	4.1031885886146064E-5			30	signalling	188	7.862451000356885E-9			29.5	protein.degradation	5	0.6694213677256305			20.2.1	stress.abiotic.heat	21	0.08582382413524214			26.9	misc.glutathione S transferases	2	0.8518364085048014
26.9	misc.glutathione S transferases	2	0.8258915863506585			20.2.1	stress.abiotic.heat	46	0.00386821436828233			16	secondary metabolism	49	5.932126239017067E-4			17.2	hormone metabolism.auxin	3	0.6694213677256305			26.9	misc.glutathione S transferases	2	0.6613245914329744			30	signalling	65	0.8518364085048014
30	signalling	77	0.8258915863506585			17.5	hormone metabolism.ethylene	8	0.006481526760369718			17.5	hormone metabolism.ethylene	8	0.02200774068430688			20.2.1	stress.abiotic.heat	1	0.6694213677256305			20.2	stress.abiotic	29	0.6613245914329744			20.2.1	stress.abiotic.heat	21	0.8518364085048014
17.7	hormone metabolism.jasmonate	6	0.8258915863506585			16	secondary metabolism	60	0.008544990664357315			29.5	protein.degradation	160	0.02200774068430688			16	secondary metabolism	1	0.6694213677256305			16	secondary metabolism	11	0.6823109023315952			17.7	hormone metabolism.jasmonate	6	0.8518364085048014
27.3.26	RNA.regulation of transcription.MYB-related transcription factor family	1	0.8258915863506585			29.5	protein.degradation	225	0.012292259053382769			17.2	hormone metabolism.auxin	29	0.022191139203905585			17.1	hormone metabolism.abscisic acid	1	0.7535481829948005			30.6	signalling.MAP kinases	6	0.704395609680116			27.3.26	RNA.regulation of transcription.MYB-related transcription factor family	1	0.8518364085048014
30.6	signalling.MAP kinases	6	0.8258915863506585			17.2	hormone metabolism.auxin	36	0.01643494486859538			30.6	signalling.MAP kinases	9	0.16761942389216666			27.3.25	RNA.regulation of transcription.MYB domain transcription factor family	1	0.888429253017371			27.3.32	RNA.regulation of transcription.WRKY domain transcription factor family	1	0.704395609680116			30.6	signalling.MAP kinases	6	0.8518364085048014
27.3.35	RNA.regulation of transcription.bZIP transcription factor family	1	0.8258915863506585			17.7	hormone metabolism.jasmonate	10	0.03285844280185076			27.3.3	RNA.regulation of transcription.AP2/EREBP, APETALA2/Ethylene-responsive element binding protein family	12	0.18318595332342344			30	signalling	12	0.898165311268713			10	cell wall	9	0.7296182722194245			27.3.35	RNA.regulation of transcription.bZIP transcription factor family	1	0.8518364085048014
17.1	hormone metabolism.abscisic acid	2	0.8258915863506585			27.3.3	RNA.regulation of transcription.AP2/EREBP, APETALA2/Ethylene-responsive element binding protein family	12	0.034319299413352954			17.7	hormone metabolism.jasmonate	4	0.2089784228647193			20.2	stress.abiotic	3	0.898165311268713			17.3	hormone metabolism.brassinosteroid	1	0.7296182722194245			10	cell wall	9	0.8518364085048014
27.3.32	RNA.regulation of transcription.WRKY domain transcription factor family	1	0.8258915863506585			20.2	stress.abiotic	86	0.11349040791052634			20.1.7	stress.biotic.PR-proteins	25	0.3446725807066203			20.1.7	stress.biotic.PR-proteins	5	0.9894649386916025			17.2	hormone metabolism.auxin	7	0.7296182722194245			27.3.32	RNA.regulation of transcription.WRKY domain transcription factor family	1	0.8518364085048014
27.3.8	RNA.regulation of transcription.C2C2(Zn) DOF zinc finger family	1	0.8258915863506585			30.6	signalling.MAP kinases	15	0.22352315185693505			27.3.32	RNA.regulation of transcription.WRKY domain transcription factor family	3	0.38316538093550473									27.3.26	RNA.regulation of transcription.MYB-related transcription factor family	1	0.7521283421093898			27.3.8	RNA.regulation of transcription.C2C2(Zn) DOF zinc finger family	1	0.8518364085048014
10	cell wall	9	0.8258915863506585			21	redox	34	0.30112842504486553			20.2.1	stress.abiotic.heat	25	0.4310811524060432									17.7	hormone metabolism.jasmonate	6	0.7521283421093898			29.5	protein.degradation	65	0.8518364085048014
20.2	stress.abiotic	32	0.8402375051990376			26.9	misc.glutathione S transferases	4	0.3810774903622598			27.3.26	RNA.regulation of transcription.MYB-related transcription factor family	4	0.4310811524060432									27.3.35	RNA.regulation of transcription.bZIP transcription factor family	1	0.7678713157037239			20.1.7	stress.biotic.PR-proteins	8	0.88471496826248
20.1.7	stress.biotic.PR-proteins	13	0.8851829877527143			10	cell wall	65	0.38388817441211126			21	redox	30	0.4455775973277676									21	redox	4	0.7776039998682052			20.2	stress.abiotic	29	0.88471496826248
17.3	hormone metabolism.brassinosteroid	1	0.8851829877527143			27.3.35	RNA.regulation of transcription.bZIP transcription factor family	12	0.5110621320277844			20.2	stress.abiotic	57	0.4455775973277676									27.3.25	RNA.regulation of transcription.MYB domain transcription factor family	4	0.7776039998682052			17.3	hormone metabolism.brassinosteroid	1	0.88471496826248
17.2	hormone metabolism.auxin	10	0.9064381766592697			20.1.7	stress.biotic.PR-proteins	33	0.5832962222009936			10	cell wall	56	0.4765214623524801									30	signalling	65	0.8059347792245226			17.1	hormone metabolism.abscisic acid	1	0.88471496826248
16	secondary metabolism	12	0.930530521443408			20.1.2	stress.biotic.receptors	7	0.599930046584714			20.1.5	stress.biotic.regulation of transcription	4	0.4854999677347307									17.1	hormone metabolism.abscisic acid	1	0.8672248130455276			20.1.2	stress.biotic.receptors	4	0.8915622581569989
20.1.2	stress.biotic.receptors	4	0.9437521198623389			27.3.32	RNA.regulation of transcription.WRKY domain transcription factor family	4	0.599930046584714			17.8	hormone metabolism.salicylic acid	1	0.4854999677347307									20.1.7	stress.biotic.PR-proteins	8	0.8672248130455276			17.2	hormone metabolism.auxin	7	0.9014785594750246
26.12	misc.peroxidases	1	0.971999881893068			27.3.26	RNA.regulation of transcription.MYB-related transcription factor family	5	0.6759381363832879			20.1.4	stress.biotic.kinases	1	0.5635709911794188									29.5	protein.degradation	65	0.9164656618700566			27.3.25	RNA.regulation of transcription.MYB domain transcription factor family	4	0.9390998450023347
29.5	protein.degradation	70	0.9724884299223473			17.8	hormone metabolism.salicylic acid	1	0.6759381363832879			27.3.35	RNA.regulation of transcription.bZIP transcription factor family	11	0.5863627443494221									27.3.8	RNA.regulation of transcription.C2C2(Zn) DOF zinc finger family	1	0.9164656618700566			26.12	misc.peroxidases	1	0.9429736132291203
27.3.25	RNA.regulation of transcription.MYB domain transcription factor family	5	0.9811100329845193			20.1.4	stress.biotic.kinases	1	0.791617118878871			17.1	hormone metabolism.abscisic acid	5	0.6493028452299557									20.1.2	stress.biotic.receptors	4	0.9733073874350899			16	secondary metabolism	11	0.9999707187355339
21	redox	4	0.9970613898676761			27.3.25	RNA.regulation of transcription.MYB domain transcription factor family	13	0.8223852626967675			27.3.25	RNA.regulation of transcription.MYB domain transcription factor family	9	0.7044187008640664									26.12	misc.peroxidases	1	0.9918269596580325			21	redox	4	0.9999707187355339
						17.1	hormone metabolism.abscisic acid	6	0.8382621769985751			17.3	hormone metabolism.brassinosteroid	7	0.73647152965677
						17.3	hormone metabolism.brassinosteroid	8	0.8495048237991716			20.1.3	stress.biotic.signalling	4	0.7937891118173245
						20.1.5	stress.biotic.regulation of transcription	4	0.854080199062002			27.3.8	RNA.regulation of transcription.C2C2(Zn) DOF zinc finger family	1	0.8690533003012414
						20.1.1	stress.biotic.respiratory burst	1	0.8541862180088081			26.9	misc.glutathione S transferases	2	0.8821946365401306
						27.3.8	RNA.regulation of transcription.C2C2(Zn) DOF zinc finger family	2	0.8924456154879216			26.12	misc.peroxidases	4	0.9591722252956846
						26.12	misc.peroxidases	5	0.9826287779530938			20.1.2	stress.biotic.receptors	3	0.9919621381190376
						20.1.3	stress.biotic.signalling	4	0.9826287779530938			20.1.1	stress.biotic.respiratory burst	1	0.9951628693828855									Male exposed plants						Female exposed plants
Defence signalling: female_SAP54 vs female_GFP						Defence signalling: male_SAP54 vs male_GFP						Defence signalling: specific male_SAP54 vs male_GFP (not overlapping with female_SAP54 vs female_GFP DEGs)						Defence signalling: specific to 179 DEGs female_SAP54 vs female_GFP (not overlapping with male_SAP54 vs male_GFP DEGs)						Defence signalling: shared 957 DEGs female_SAP54 vs female_GFP AND male_SAP54 vs male_GFP						Defence signalling: shared 957 DEGs female_SAP54 vs female_GFP AND male_SAP54 vs male_GFP
81.2	SA siGnallinG	2	0.1903864274124506			80.1.1	LRR	45	4.200855097687146E-6			80	receptors	115	1.12624e-12			81.2	SA siGnallinG	2	0.06630012932955476			82.2	JA SIGNALLING	1	0.4971067206775373			80.2.2	NLR	12	0.6629849822511669
80.2.2	NLR	15	0.578745625512298			82.1	JA BIOSINTHESIS	8	0.05173041769173168			80.1	memrane receptors	80	1.12624e-12			80.2.2	NLR	3	0.8758193241340555			80.2.2	NLR	12	0.4971067206775373			80.2.3	RLCK	1	0.6629849822511669
80.2.3	RLCK	1	0.5887801205892451			85.2.2	ZIK	3	0.17976510807057092			80.1.1	LRR	34	1.04867e-07			80.1.1	LRR	1	0.9229137143282875			80.1.1	LRR	11	0.4971067206775373			85.2.2	ZIK	1	0.6629849822511669
82.1	JA BIOSINTHESIS	5	0.5887801205892451			80.1.2	CrRLK	7	0.23369674144006916			85	MAP kinases	22	0.0321959			81		2	0.06630012932955476			80.1.9	SD	1	0.4971067206775373			82.2	JA SIGNALLING	1	0.6629849822511669
82.2	JA SIGNALLING	1	0.5887801205892451			80.1.10	WAKL	7	0.2524637203415361			80.1.10	WAKL	7	0.0522319			80.2	cytoplasmic	3	0.8758193241340555			80.2.1	NB	1	0.4971067206775373			82.1	JA BIOSINTHESIS	5	0.6629849822511669
85.2.2	ZIK	1	0.5887801205892451			85.2.1	MEKK	4	0.2576222883955			85.2	MAP3K	15	0.0840357			80		4	0.8758193241340555			80.2.3	RLCK	1	0.4971067206775373			80.1.1	LRR	11	0.7276812922845148
80.1.1	LRR	12	0.7827085696318656			80.1.6	L-lectin	7	0.26849697412767964			80.2	cytoplasmic	35	0.107668			80.1	memrane receptors	1	0.9229137143282875			82.1	JA BIOSINTHESIS	5	0.4971067206775373			85.1	MAP4K	1	0.9130603528080832
85.1	MAP4K	1	0.7827085696318656			81.2	SA siGnallinG	2	0.3887163795768058			80.1.7	LRKL	5	0.109068									80.1.6	L-lectin	2	0.4971067206775373			85.2.1	MEKK	1	0.9131950945886359
80.1.7	LRKL	2	0.844065761832596			80.1.7	LRKL	7	0.3887163795768058			80.2.2	NLR	25	0.109068									80.1.7	LRKL	2	0.4971067206775373			80.1.7	LRKL	2	0.9131950945886359
85.2.1	MEKK	1	0.844065761832596			82.2	JA SIGNALLING	6	0.3887163795768058			85.2.1	MEKK	3	0.109068									80.1.2	CrRLK	2	0.4971067206775373			80.1.6	L-lectin	2	0.9131950945886359
80.1.6	L-lectin	2	0.989673145651903			85.1	MAP4K	4	0.3887163795768058			85.2.2	ZIK	2	0.109068									83.2	ET SIGNALLING	2	0.5591175003500967			83.2	ET SIGNALLING	2	0.9934297264821654
83.2	ET SIGNALLING	2	0.989673145651903			80.2.2	NLR	37	0.41102502379606787			80.1.2	CrRLK	5	0.129181									85.2.3	RAF	7	0.6524500641964869			85.4	MAPK	1	0.9934297264821654
80.1.9	SD	1	0.989673145651903			85.3	MAP2K	1	0.4265758459214122			80.1.4	DUF26	7	0.129181									85.1	MAP4K	1	0.7969858948742948			80.1.9	SD	1	0.9934297264821654
80.2.1	NB	1	0.989673145651903			85.4	MAPK	4	0.47054878783320075			82	JA pathway (synthesis + signalling)	8	0.129181									85.2.2	ZIK	1	0.8884355273750666			80.1.2	CrRLK	2	0.9934297264821654
85.2.3	RAF	7	0.989673145651903			85.2.3	RAF	17	0.5277380722477316			81.1	SA synthesis	4	0.241754									85.4	MAPK	1	0.8884355273750666			80.2.1	NB	1	0.9934297264821654
85.4	MAPK	1	0.989673145651903			80.1.4	DUF26	7	0.5399584268753375			85.1	MAP4K	3	0.241754									85.2.1	MEKK	1	0.9394073152281289			85.2.3	RAF	7	0.9934297264821654
80.1.2	CrRLK	2	0.989673145651903			84.1	CDPK	3	0.5798434738045455			80.1.6	L-lectin	5	0.246466									80.2	cytoplasmic	14	0.4971067206775373
80.2	cytoplasmic	17	0.5887801205892451			81.1	SA synthesis	4	0.6040269116863745			82.1	JA BIOSINTHESIS	3	0.246466									80.1	memrane receptors	19	0.4971067206775373
80.1	memrane receptors	20	0.989673145651903			80.1.3	CR4L	1	0.6598049774324508			84.1	CDPK	3	0.246466									85.2	MAP3K	9	0.6524500641964869
85.2	MAP3K	9	0.989673145651903			83.2	ET SIGNALLING	6	0.7351185298898045			84	CA sensing	4	0.250469
						80.1.9	SD	12	0.7505439628611168			80.1.9	SD	11	0.277635
						80.1.8	PERKL	2	0.7576319709807454			85.4	MAPK	3	0.277635
						80.2.3	RLCK	11	0.7636377327890425			82.2	JA SIGNALLING	5	0.288644
						83.1	ET BIOSYNTHESIS	1	0.9186144422559014			80.1.3	CR4L	1	0.360049
						84.3	SnRK	1	0.9186144422559014			81.2	SA siGnallinG	2	0.366318
						80.1.5	extensin	2	0.9186144422559014			85.3	MAP2K	1	0.398386
						80.2.1	NB	1	0.9186144422559014			80.1.8	PERKL	2	0.414111
						80.1	memrane receptors	99	2.2466728823042096E-7			80.2.3	RLCK	10	0.4342
						85.2	MAP3K	24	0.10827841640695327			85.2.3	RAF	10	0.487325
						80.2	cytoplasmic	49	0.3902832510798568			80.1.5	extensin	2	0.525562
												81	SA pathway (synthesis + signalling)	6	0.560538
												83.1	ET BIOSYNTHESIS	1	0.560538
												83	ET pathway (synthesis + signalling)	5	0.71159
												84.3	SnRK	1	0.769028
												83.2	ET SIGNALLING	4	0.886172
