## Supplementary file 11 for "Molecular Matchmakers: Phytoplasma Effector SAP54 Targets MADS-Box Factor SVP to Enhance Attraction of Fecund Female Vectors by Modulating Leaf Responses to Male Presence"

### Sheet: Title Page + legend
Supplementary Table 11: MapMan build-in biotic stress and manually curated defence signalling pathway bins enriched for DEGs in wild type (wt) and svp mutant plants with exposure to caged leafhoppers.
Tab A: biotic stress and defence signalling pathway bins enriched with male, female or male specific DEGs. p-value based on Wilcoxon rank test and BH correction
Tab B: list if DEGs within enriched bins for clip-caged females on svp plants vs clip-caged females on wt plants
Tab C: list if DEGs within enriched bins for clip-caged males on svp plants vs clip-caged males on wt plants
Tab D: since no enriched bins found for male-specific DEGs in tab A, no transcripts highlighted here

### Sheet: A
bin	name	elements	BH corrected p-value			bin	name	elements	BH corrected p-value			bin	name	elements	BH corrected p-value		Transcripts within each enriched bin in bold are listed for each pairwise comparison in the following tabs of this excel file.
Biotic stress: female_svp vs female_wt						Biotic stress: male_svp vs male_wt						Biotic stress: specific to male_svp vs male_wt (not overlapping with female_svp vs female_wt DEGs)
20.2	stress.abiotic	25	0.011097848102832023			10	cell wall	33	0.03267640637710778			20.1.2	stress.biotic.receptors	1	0.637788030455099
20.2.1	stress.abiotic.heat	17	0.01218659780983587			16	secondary metabolism	15	0.31055644761345064			17.2	hormone metabolism.auxin	4	0.637788030455099
10	cell wall	27	0.021841806636166083			17.3	hormone metabolism.brassinosteroid	5	0.4100177120486344			17.5	hormone metabolism.ethylene	4	0.637788030455099
27.3.8	RNA.regulation of transcription.C2C2(Zn) DOF zinc finger family	2	0.573400284697692			17.5	hormone metabolism.ethylene	8	0.448842228115103			26.4	misc.beta 1,3 glucan hydrolases	1	0.637788030455099
17.3	hormone metabolism.brassinosteroid	2	0.573400284697692			20.1.7	stress.biotic.PR-proteins	9	0.5586618070575678			20.1.7	stress.biotic.PR-proteins	5	0.637788030455099
20.1.1	stress.biotic.respiratory burst	1	0.573400284697692			21	redox	8	0.5586618070575678			27.3.25	RNA.regulation of transcription.MYB domain transcription factor family	1	0.637788030455099
17.2	hormone metabolism.auxin	8	0.573400284697692			20.1.2	stress.biotic.receptors	1	0.5586618070575678			17.3	hormone metabolism.brassinosteroid	3	0.637788030455099
16	secondary metabolism	11	0.573400284697692			27.3.8	RNA.regulation of transcription.C2C2(Zn) DOF zinc finger family	1	0.6187070952317639			10	cell wall	14	0.637788030455099
26.4	misc.beta 1,3 glucan hydrolases	2	0.573400284697692			29.5	protein.degradation	31	0.6187070952317639			16	secondary metabolism	8	0.637788030455099
21	redox	9	0.573400284697692			27.3.26	RNA.regulation of transcription.MYB-related transcription factor family	2	0.6792866968030778			27.3.3	RNA.regulation of transcription.AP2/EREBP, APETALA2/Ethylene-responsive element binding protein family	4	0.637788030455099
17.7	hormone metabolism.jasmonate	2	0.573400284697692			30.6	signalling.MAP kinases	1	0.689211586162364			20.2.1	stress.abiotic.heat	3	0.6791340336002162
26.9	misc.glutathione S transferases	2	0.573400284697692			27.3.3	RNA.regulation of transcription.AP2/EREBP, APETALA2/Ethylene-responsive element binding protein family	12	0.7480291107592371			29.5	protein.degradation	13	0.7310277317419175
27.3.35	RNA.regulation of transcription.bZIP transcription factor family	2	0.573400284697692			27.3.32	RNA.regulation of transcription.WRKY domain transcription factor family	3	0.7511315650066138			21	redox	4	0.7350276021973831
17.1	hormone metabolism.abscisic acid	4	0.6091284360021324			26.4	misc.beta 1,3 glucan hydrolases	2	0.761698660962667			27.3.32	RNA.regulation of transcription.WRKY domain transcription factor family	1	0.7805242385464266
17.8	hormone metabolism.salicylic acid	1	0.6507331467187818			20.2.1	stress.abiotic.heat	7	0.7896397161973264			20.2	stress.abiotic	6	0.8049966903523426
27.3.26	RNA.regulation of transcription.MYB-related transcription factor family	3	0.6510706232124363			17.1	hormone metabolism.abscisic acid	2	0.8491859282735131			30	signalling	20	0.8140559223092008
27.3.25	RNA.regulation of transcription.MYB domain transcription factor family	8	0.6891169281558106			26.9	misc.glutathione S transferases	1	0.8958019086375555			27.3.35	RNA.regulation of transcription.bZIP transcription factor family	3	0.862962780435484
26.12	misc.peroxidases	4	0.7295938849907863			26.12	misc.peroxidases	1	0.9259477700188685
17.5	hormone metabolism.ethylene	12	0.7295938849907863			17.2	hormone metabolism.auxin	8	0.9594561461204346
30	signalling	57	0.7457787428436315			30	signalling	63	0.967699543002436
27.3.32	RNA.regulation of transcription.WRKY domain transcription factor family	6	0.7935028331016689			27.3.25	RNA.regulation of transcription.MYB domain transcription factor family	8	0.9822509345745877
27.3.3	RNA.regulation of transcription.AP2/EREBP, APETALA2/Ethylene-responsive element binding protein family	14	0.9142941171194037			27.3.35	RNA.regulation of transcription.bZIP transcription factor family	5	0.9897253570934412
20.1.7	stress.biotic.PR-proteins	11	0.9238319891644404			20.2	stress.abiotic	13	0.9897253570934412
30.6	signalling.MAP kinases	2	0.9594619210136581
29.5	protein.degradation	45	0.9708359513803856
Defence signalling: female_svp vs female_wt						Defence signalling: male_svp vs male_wt						Defence signalling: specific male_svp vs male_wt (not overlapping with female_svp vs female_wt DEGs)
80	receptors	30	0.00518853767361278			80.2.2	NLR	4	0.13917097447166632			80.2.3	RLCK	2	0.4777404686023745
80.1	memrane receptors	17	0.01442524701746297			80	receptors	34	0.13917097447166632			80.2.2	NLR	2	0.4777404686023745
80.1.4	DUF26	4	0.04339623447859664			80.2	cytoplasmic	15	0.13917097447166632			80.1.9	SD	1	0.4777404686023745
80.2.2	NLR	4	0.2051024733942718			80.1.4	DUF26	2	0.2087126483237158			80.1.3	CR4L	1	0.4777404686023745
80.2	cytoplasmic	13	0.29387187410943694			80.2.3	RLCK	7	0.3477839404026268			80.1.1	LRR	4	0.7091254056009052
80.1.10	WAKL	1	0.41012630108972187			82.2	JA SIGNALLING	3	0.3791721792350669			80.1.10	WAKL	1	0.7091254056009052
80.1.2	CrRLK	1	0.43713339351071107			82	Ja pathway	3	0.3791721792350669			84.3	SnRK	2	0.7091254056009052
85.2.3	RAF	1	0.43713339351071107			80.1.9	SD	1	0.379422135179043			80.1.11	OTHER RLK	1	0.9046443329203082
80.2.3	RLCK	7	0.43713339351071107			80.1.2	CrRLK	1	0.3914955482421891			80.2.1	NB	1	0.9046443329203082
85.2	MAP3K	2	0.43713339351071107			80.1.3	CR4L	1	0.5015171481258166			82.2	JA SIGNALLING	1	0.9046443329203082
80.1.6	L-lectin	3	0.45306323579674695			84.3	SnRK	3	0.5015171481258166			80.2	cytoplasmic	6	0.4777404686023745
80.1.1	LRR	6	0.45306323579674695			80.1	memrane receptors	19	0.5015171481258166			80.1	memrane receptors	9	0.7091254056009052
80.1.8	PERKL	1	0.5097466933263745			84	Ca signalling	3	0.5015171481258166
81.2	SA siGnallinG	1	0.5102735956199294			85.4	MAPK	1	0.5158252391564547
81	SA pathway	1	0.5102735956199294			81.2	SA siGnallinG	1	0.5810637634010545
85	MAP kinases	4	0.5102735956199294			80.1.1	LRR	9	0.5810637634010545
80.2.1	NB	2	0.6459076666657942			81	SA pathway	1	0.5810637634010545
85.2.1	MEKK	1	0.6459076666657942			80.1.6	L-lectin	2	0.5920667794482757
82.2	JA SIGNALLING	3	0.8078351075464504			80.2.1	NB	3	0.7027751150628117
82.1	JA BIOSINTHESIS	1	0.8078351075464504			80.1.10	WAKL	1	0.7027751150628117
84.3	SnRK	4	0.8146246917006118			85.2.3	RAF	1	0.7081093907305664
84	Ca signalling	4	0.8146246917006118			85.2	MAP3K	1	0.7081093907305664
82	JA pathway	4	0.8865345339711096			85	MAP kinases	2	0.7114338446584901
85.4	MAPK	2	0.8965919946087081			80.1.11	OTHER RLK	1	0.9486608423785207

### Sheet: B
Enriched bin	name	gene ID	gene description	log2 fold change		Enriched bin	name	gene ID	gene description	log2 fold change
DEGs in selected bins: Biotic stress female_svp vs female_wt						DEGs in selected bins: Defence signalling female_svp vs female_wt
20.2	stress.abiotic	at2g24550	unknown protein | chr2:10427856-10429222 REVERSE	1.26204		80.1.8	PERKL	at4g32710	TK	-1.28331
20.2	stress.abiotic	at5g07220	Symbols: ATBAG3 | ATBAG3 (ARABIDOPSIS THALIANA BCL-2-ASSOCIATED ATHANOGENE 3); protein binding | chr5:2265256-2266967 REVERSE	1.27509		80.1.10	WAKL	at1g21240	WAKL	-2.33833
20.2.1	stress.abiotic.heat	at1g07400	17.8 kDa class I heat shock protein (HSP17.8-CI) | chr1:2274943-2275758 FORWARD	-2.07643		80.1.1	LRR	at5g67280	LRR III	-1.03253
20.2.1	stress.abiotic.heat	at3g08970	Symbols: ATERDJ3A, TMS1 | ATERDJ3A; oxidoreductase | chr3:2737537-2740530 FORWARD	-2.15512		80.1.1	LRR	at5g07620	LRR III	1.06858
20.2.1	stress.abiotic.heat	at4g21870	26.5 kDa class P-related heat shock protein (HSP26.5-P) | chr4:11603568-11604331 REVERSE	2.4909		80.1.1	LRR	at5g45840	LRR VI	2.40954
20.2.1	stress.abiotic.heat	at3g09440	heat shock cognate 70 kDa protein 3 (HSC70-3) (HSP70-3) | chr3:2903199-2905724 REVERSE	-2.47569		80.1.1	LRR	at3g03770	LRR VI	-1.21309
20.2.1	stress.abiotic.heat	at4g11660	Symbols: AT-HSFB2B, HSFB2B | AT-HSFB2B; transcription factor/ transcription repressor | chr4:7042630-7044708 FORWARD	-1.53501		80.1.1	LRR	at1g34110	LRR XI	1.11834
20.2.1	stress.abiotic.heat	at3g12580	Symbols: HSP70 | HSP70 (heat shock protein 70); ATP binding | chr3:3991261-3993792 REVERSE	-2.48414		80.1.1	LRR	at5g07180	LRR XIII	-1.4924
20.2.1	stress.abiotic.heat	at1g16030	Symbols: Hsp70b | Hsp70b (heat shock protein 70B); ATP binding | chr1:5502206-5504535 REVERSE	-2.22723		80.1.2	CrRLK	at5g54380	CrRLK1L-1	2.37562
20.2.1	stress.abiotic.heat	at5g51440	23.5 kDa mitochondrial small heat shock protein (HSP23.5-M) | chr5:20891163-20892211 FORWARD	-2.82332		80.1.6	L-lectin	at4g02410	LEC	-1.16071
20.2.1	stress.abiotic.heat	at1g72416	heat shock protein binding | chr1:27258856-27260291 REVERSE	3.3898		80.1.6	L-lectin	at4g02420	LEC	-2.40373
20.2.1	stress.abiotic.heat	at5g56010	Symbols: HSP81-3 | HSP81-3; ATP binding / unfolded protein binding | chr5:22681305-22684129 FORWARD	-1.37218		80.1.6	L-lectin	at5g60270	LEC	1.61379
20.2.1	stress.abiotic.heat	at2g47440	DNAJ heat shock N-terminal domain-containing protein | chr2:19469719-19471886 FORWARD	1.90975
20.2.1	stress.abiotic.heat	at1g53540	17.6 kDa class I small heat shock protein (HSP17.6C-CI) (AA 1-156) | chr1:19980462-19981109 FORWARD	-2.10167		80.1.4	DUF26	at4g23200	DUF26	-1.8013
20.2.1	stress.abiotic.heat	at5g12030	Symbols: AT-HSP17.6A, HSP17.6 | AT-HSP17.6A (ARABIDOPSIS THALIANA HEAT SHOCK PROTEIN 17.6A); unfolded protein binding | chr5:3884107-3884737 REVERSE	-2.57835		80.1.4	DUF26	at4g23320	DUF26	-1.84485
20.2.1	stress.abiotic.heat	at1g72070	DNAJ heat shock N-terminal domain-containing protein | chr1:27118621-27119708 REVERSE	1.62396		80.1.4	DUF26	at4g04490	DUF26	-1.98081
20.2.1	stress.abiotic.heat	at1g74310	Symbols: ATHSP101, HSP101, HOT1 | ATHSP101 (ARABIDOPSIS THALIANA HEAT SHOCK PROTEIN 101); ATP binding / ATPase/ nucleoside-triphosphatase/ nucleotide binding / protein binding | chr1:27936508-27940190 REVERSE	-3.37329		80.1.4	DUF26	at4g04570	DUF26	-1.26242
20.2.1	stress.abiotic.heat	at3g14200	DNAJ heat shock N-terminal domain-containing protein | chr3:4712574-4714653 REVERSE	-1.5869
20.2.1	stress.abiotic.heat	at5g52640	Symbols: HSP81-1, ATHS83, HSP81.1, HSP83, ATHSP90.1 | ATHSP90.1 (HEAT SHOCK PROTEIN 90.1); ATP binding / unfolded protein binding | chr5:21352399-21355361 FORWARD	-2.46746
20.2.2	stress.abiotic.cold	at5g52310	Symbols: COR78, LTI78, RD29A, LTI140 | LTI78 (LOW-TEMPERATURE-INDUCED 78) | chr5:21240849-21243613 FORWARD	-1.96096
20.2.3	stress.abiotic.drought/salt	at2g41430	Symbols: ERD15, LSR1, CID1 | ERD15 (EARLY RESPONSIVE TO DEHYDRATION 15); protein binding | chr2:17269440-17270542 FORWARD	1.15527
20.2.3	stress.abiotic.drought/salt	at5g06050	dehydration-responsive protein-related | chr5:1820132-1823771 FORWARD	-1.03494
20.2.3	stress.abiotic.drought/salt	at2g43200	dehydration-responsive family protein | chr2:17958230-17960536 FORWARD	-1.11942
20.2.4	stress.abiotic.touch/wounding	at3g10985	Symbols: SAG20, WI12, ATWI-12 | SAG20 (SENESCENCE ASSOCIATED GENE 20) | chr3:3442528-3443445 FORWARD	1.4944
20.2.99	stress.abiotic.unspecified	at1g70890	Symbols: MLP43 | MLP43 (MLP-LIKE PROTEIN 43) | chr1:26725626-26726544 REVERSE	1.29327
10.1.1.1	cell wall.precursor synthesis.NDP sugar pyrophosphorylase.GDP mannose	at4g30570	GDP-mannose pyrophosphorylase, putative | chr4:14930677-14931951 REVERSE	1.3295
10.1.2	cell wall.precursor synthesis.UGE	at1g12780	Symbols: UGE1 | UGE1 (UDP-D-glucose/UDP-D-galactose 4-epimerase 1); UDP-glucose 4-epimerase/ protein dimerization | chr1:4355926-4358328 REVERSE	1.23239
10.1.6	cell wall.precursor synthesis.GAE	at4g30440	Symbols: GAE1 | GAE1 (UDP-D-GLUCURONATE 4-EPIMERASE 1); UDP-glucuronate 4-epimerase/ catalytic | chr4:14881855-14883480 REVERSE	1.53704
10.2	cell wall.cellulose synthesis	at3g56000	Symbols: ATCSLA14, CSLA14 | ATCSLA14; cellulose synthase/ transferase, transferring glycosyl groups | chr3:20783318-20785796 REVERSE	1.5895
10.2.1	cell wall.cellulose synthesis.cellulose synthase	at1g23480	Symbols: ATCSLA03, CSLA03, ATCSLA3 | ATCSLA03 (CELLULOSE SYNTHASE-LIKE A3); cellulose synthase/ transferase, transferring glycosyl groups | chr1:8333020-8336385 FORWARD	2.03015
10.5.1	cell wall.cell wall proteins.AGPs	at2g23130	Symbols: AGP17, ATAGP17 | AGP17 (ARABINOGALACTAN PROTEIN 17) | chr2:9844350-9845385 FORWARD	2.18084
10.5.1	cell wall.cell wall proteins.AGPs	at4g37450	Symbols: AGP18, ATAGP18 | AGP18 (ARABINOGALACTAN PROTEIN 18) | chr4:17605758-17606755 REVERSE	1.7971
10.5.1	cell wall.cell wall proteins.AGPs	at5g44130	Symbols: FLA13 | FLA13 (FASCICLIN-LIKE ARABINOGALACTAN PROTEIN 13 PRECURSOR) | chr5:17761090-17762003 FORWARD	1.79023
10.5.1	cell wall.cell wall proteins.AGPs	at5g10430	Symbols: AGP4, ATAGP4 | AGP4 (ARABINOGALACTAN PROTEIN 4) | chr5:3277532-3278313 REVERSE	1.86319
10.5.2	cell wall.cell wall proteins.proline rich proteins	at2g21140	Symbols: ATPRP2 | ATPRP2 (PROLINE-RICH PROTEIN 2) | chr2:9060625-9062091 REVERSE	2.42856
10.5.3	cell wall.cell wall proteins.LRR	at4g13340	leucine-rich repeat family protein / extensin family protein | chr4:7758610-7761057 FORWARD	1.83791
10.6.2	cell wall.degradation.mannan-xylose-arabinose-fucose	at5g49360	Symbols: BXL1, ATBXL1 | BXL1 (BETA-XYLOSIDASE 1); hydrolase, hydrolyzing O-glycosyl compounds | chr5:20011879-20016742 REVERSE	3.09913
10.6.2	cell wall.degradation.mannan-xylose-arabinose-fucose	at4g30270	Symbols: MERI5B, MERI-5, SEN4 | MERI5B (meristem-5); hydrolase, acting on glycosyl bonds / xyloglucan:xyloglucosyl transferase | chr4:14819192-14820592 REVERSE	1.68635
10.6.3	cell wall.degradation.pectate lyases and polygalacturonases	at1g48100	glycoside hydrolase family 28 protein / polygalacturonase (pectinase) family protein | chr1:17766874-17769951 FORWARD	-1.89963
10.7	cell wall.modification	at1g10550	Symbols: XTH33, XET | XTH33; hydrolase, acting on glycosyl bonds / hydrolase, hydrolyzing O-glycosyl compounds / xyloglucan:xyloglucosyl transferase | chr1:3479153-3480988 REVERSE	2.37518
10.7	cell wall.modification	at2g36870	xyloglucan:xyloglucosyl transferase, putative / xyloglucan endotransglycosylase, putative / endo-xyloglucan transferase, putative | chr2:15472645-15474681 REVERSE	-1.40175
10.7	cell wall.modification	at1g69530	Symbols: ATEXPA1, EXP1, AT-EXP1, ATEXP1, ATHEXP ALPHA 1.2 | ATEXPA1 (ARABIDOPSIS THALIANA EXPANSIN A1) | chr1:26141836-26143496 FORWARD	-1.57876
10.7	cell wall.modification	at3g45970	Symbols: ATEXLA1, EXPL1, ATEXPL1, ATHEXP BETA 2.1 | ATEXLA1 (ARABIDOPSIS THALIANA EXPANSIN-LIKE A1) | chr3:16896166-16897308 FORWARD	3.62721
10.7	cell wall.modification	at2g06850	Symbols: EXGT-A1, EXT | EXGT-A1 (ENDOXYLOGLUCAN TRANSFERASE); hydrolase, acting on glycosyl bonds / xyloglucan:xyloglucosyl transferase | chr2:2763526-2765720 FORWARD	2.19915
10.7	cell wall.modification	at1g32170	Symbols: XTR4, XTH30 | XTR4 (XYLOGLUCAN ENDOTRANSGLYCOSYLASE 4); hydrolase, acting on glycosyl bonds / hydrolase, hydrolyzing O-glycosyl compounds / xyloglucan:xyloglucosyl transferase | chr1:11575320-11577927 FORWARD	2.67161
10.7	cell wall.modification	at2g01850	Symbols: EXGT-A3, XTH27, ATXTH27 | EXGT-A3; hydrolase, acting on glycosyl bonds / xyloglucan:xyloglucosyl transferase | chr2:385199-387344 FORWARD	1.85136
10.7	cell wall.modification	at4g38400	Symbols: ATEXLA2, EXPL2, ATEXPL2, ATHEXP BETA 2.2 | ATEXLA2 (ARABIDOPSIS THALIANA EXPANSIN-LIKE A2) | chr4:17978443-17979740 REVERSE	3.00333
10.7	cell wall.modification	at4g30290	Symbols: ATXTH19, XTH19 | XTH19 (XYLOGLUCAN ENDOTRANSGLUCOSYLASE/HYDROLASE 19); hydrolase, acting on glycosyl bonds / hydrolase, hydrolyzing O-glycosyl compounds / xyloglucan:xyloglucosyl transferase | chr4:14828712-14830016 REVERSE	2.80163
10.8.1	cell wall.pectin*esterases.PME	at1g53830	Symbols: ATPME2 | ATPME2; pectinesterase | chr1:20098522-20100889 FORWARD	1.25769
10.8.1	cell wall.pectin*esterases.PME	at1g05310	pectinesterase family protein | chr1:1550543-1552517 REVERSE	1.41776
10.8.2	cell wall.pectin*esterases.acetyl esterase	at4g19420	pectinacetylesterase family protein | chr4:10587166-10590588 REVERSE	2.81652
10.8.2	cell wall.pectin*esterases.acetyl esterase	at5g23870	pectinacetylesterase family protein | chr5:8046018-8050175 REVERSE	1.96348

### Sheet: C
Enriched bin	name	gene ID	gene description	log2 fold change		Enriched bin	name	gene ID	gene description	log2 fold change
DEGs in Enriched bins: Biotic stress male_SAP54 vs male_GFP						DEGs in Enriched bins: Defence signalling male_SAP54 vs male_GFP
10.1.1.1	cell wall.precursor synthesis.NDP sugar pyrophosphorylase.GDP mannose	at4g30570	GDP-mannose pyrophosphorylase, putative | chr4:14930677-14931951 REVERSE	1.01194
10.1.6	cell wall.precursor synthesis.GAE	at4g30440	Symbols: GAE1 | GAE1 (UDP-D-GLUCURONATE 4-EPIMERASE 1); UDP-glucuronate 4-epimerase/ catalytic | chr4:14881855-14883480 REVERSE	1.59819		no enriched bins
10.2	cell wall.cellulose synthesis	at3g56000	Symbols: ATCSLA14, CSLA14 | ATCSLA14; cellulose synthase/ transferase, transferring glycosyl groups | chr3:20783318-20785796 REVERSE	1.26993
10.2.1	cell wall.cellulose synthesis.cellulose synthase	at1g23480	Symbols: ATCSLA03, CSLA03, ATCSLA3 | ATCSLA03 (CELLULOSE SYNTHASE-LIKE A3); cellulose synthase/ transferase, transferring glycosyl groups | chr1:8333020-8336385 FORWARD	2.83531
10.2.1	cell wall.cellulose synthesis.cellulose synthase	at2g32540	Symbols: ATCSLB04, CSLB04, ATCSLB4 | ATCSLB04; cellulose synthase/ transferase/ transferase, transferring glycosyl groups | chr2:13814686-13818289 FORWARD	-1.24458
10.5.1	cell wall.cell wall proteins.AGPs	at2g23130	Symbols: AGP17, ATAGP17 | AGP17 (ARABINOGALACTAN PROTEIN 17) | chr2:9844350-9845385 FORWARD	2.69071
10.5.1	cell wall.cell wall proteins.AGPs	at1g03870	Symbols: FLA9 | FLA9 (FASCICLIN-LIKE ARABINOOGALACTAN 9) | chr1:982506-983540 REVERSE	3.02237
10.5.1	cell wall.cell wall proteins.AGPs	at2g46330	Symbols: AGP16, ATAGP16 | AGP16 (ARABINOGALACTAN PROTEIN 16) | chr2:19018509-19019255 REVERSE	1.96909
10.5.1	cell wall.cell wall proteins.AGPs	at4g37450	Symbols: AGP18, ATAGP18 | AGP18 (ARABINOGALACTAN PROTEIN 18) | chr4:17605758-17606755 REVERSE	1.58518
10.5.1	cell wall.cell wall proteins.AGPs	at4g09030	Symbols: AGP10, ATAGP10 | AGP10 (ARABINOGALACTAN PROTEIN 10) | chr4:5792207-5792790 FORWARD	1.35998
10.5.1	cell wall.cell wall proteins.AGPs	at3g61640	Symbols: AGP20, AtAGP20 | AGP20 | chr3:22810041-22810747 REVERSE	1.59753
10.5.1	cell wall.cell wall proteins.AGPs	at5g65390	Symbols: AGP7 | AGP7 | chr5:26128584-26129338 REVERSE	2.70576
10.5.1	cell wall.cell wall proteins.AGPs	at5g44130	Symbols: FLA13 | FLA13 (FASCICLIN-LIKE ARABINOGALACTAN PROTEIN 13 PRECURSOR) | chr5:17761090-17762003 FORWARD	2.44303
10.5.2	cell wall.cell wall proteins.proline rich proteins	at2g21140	Symbols: ATPRP2 | ATPRP2 (PROLINE-RICH PROTEIN 2) | chr2:9060625-9062091 REVERSE	3.33827
10.5.3	cell wall.cell wall proteins.LRR	at4g13340	leucine-rich repeat family protein / extensin family protein | chr4:7758610-7761057 FORWARD	3.47465
10.6.2	cell wall.degradation.mannan-xylose-arabinose-fucose	at5g49360	Symbols: BXL1, ATBXL1 | BXL1 (BETA-XYLOSIDASE 1); hydrolase, hydrolyzing O-glycosyl compounds | chr5:20011879-20016742 REVERSE	2.04085
10.6.2	cell wall.degradation.mannan-xylose-arabinose-fucose	at1g02640	Symbols: BXL2, ATBXL2 | BXL2 (BETA-XYLOSIDASE 2); hydrolase, hydrolyzing O-glycosyl compounds | chr1:564205-567769 FORWARD	1.73983
10.6.3	cell wall.degradation.pectate lyases and polygalacturonases	at1g48100	glycoside hydrolase family 28 protein / polygalacturonase (pectinase) family protein | chr1:17766874-17769951 FORWARD	-1.5918
10.7	cell wall.modification	at1g10550	Symbols: XTH33, XET | XTH33; hydrolase, acting on glycosyl bonds / hydrolase, hydrolyzing O-glycosyl compounds / xyloglucan:xyloglucosyl transferase | chr1:3479153-3480988 REVERSE	2.95577
10.7	cell wall.modification	at4g28250	Symbols: ATEXPB3, EXPB3, ATHEXP BETA 1.6 | ATEXPB3 (ARABIDOPSIS THALIANA EXPANSIN B3) | chr4:14000038-14002069 REVERSE	-1.27262
10.7	cell wall.modification	at3g45970	Symbols: ATEXLA1, EXPL1, ATEXPL1, ATHEXP BETA 2.1 | ATEXLA1 (ARABIDOPSIS THALIANA EXPANSIN-LIKE A1) | chr3:16896166-16897308 FORWARD	3.56087
10.7	cell wall.modification	at2g06850	Symbols: EXGT-A1, EXT | EXGT-A1 (ENDOXYLOGLUCAN TRANSFERASE); hydrolase, acting on glycosyl bonds / xyloglucan:xyloglucosyl transferase | chr2:2763526-2765720 FORWARD	3.29744
10.7	cell wall.modification	at1g32170	Symbols: XTR4, XTH30 | XTR4 (XYLOGLUCAN ENDOTRANSGLYCOSYLASE 4); hydrolase, acting on glycosyl bonds / hydrolase, hydrolyzing O-glycosyl compounds / xyloglucan:xyloglucosyl transferase | chr1:11575320-11577927 FORWARD	2.42683
10.7	cell wall.modification	at4g03210	Symbols: XTH9 | XTH9 (XYLOGLUCAN ENDOTRANSGLUCOSYLASE/HYDROLASE 9); hydrolase, acting on glycosyl bonds / xyloglucan:xyloglucosyl transferase | chr4:1415949-1417327 FORWARD	2.24142
10.7	cell wall.modification	at2g03090	Symbols: ATEXPA15, EXP15, ATEXP15, ATHEXP ALPHA 1.3 | ATEXPA15 (ARABIDOPSIS THALIANA EXPANSIN A15) | chr2:916854-918643 REVERSE	-2.14898
10.7	cell wall.modification	at5g65730	xyloglucan:xyloglucosyl transferase, putative / xyloglucan endotransglycosylase, putative / endo-xyloglucan transferase, putative | chr5:26299032-26300478 FORWARD	2.09493
10.7	cell wall.modification	at4g38400	Symbols: ATEXLA2, EXPL2, ATEXPL2, ATHEXP BETA 2.2 | ATEXLA2 (ARABIDOPSIS THALIANA EXPANSIN-LIKE A2) | chr4:17978443-17979740 REVERSE	2.72174
10.7	cell wall.modification	at5g57550	Symbols: XTR3 | XTR3 (XYLOGLUCAN ENDOTRANSGLYCOSYLASE 3); hydrolase, acting on glycosyl bonds / xyloglucan:xyloglucosyl transferase | chr5:23304888-23306421 REVERSE	2.63692
10.7	cell wall.modification	at4g30290	Symbols: ATXTH19, XTH19 | XTH19 (XYLOGLUCAN ENDOTRANSGLUCOSYLASE/HYDROLASE 19); hydrolase, acting on glycosyl bonds / hydrolase, hydrolyzing O-glycosyl compounds / xyloglucan:xyloglucosyl transferase | chr4:14828712-14830016 REVERSE	2.30891
10.8.1	cell wall.pectin*esterases.PME	at1g41830	Symbols: SKS6 | SKS6 (SKU5-SIMILAR 6); pectinesterase | chr1:15603617-15607966 REVERSE	-1.10396
10.8.1	cell wall.pectin*esterases.PME	at1g05310	pectinesterase family protein | chr1:1550543-1552517 REVERSE	1.64447
10.8.1	cell wall.pectin*esterases.PME	at5g19730	pectinesterase family protein | chr5:6670458-6673282 FORWARD	-1.72664
10.8.2	cell wall.pectin*esterases.acetyl esterase	at5g23870	pectinacetylesterase family protein | chr5:8046018-8050175 REVERSE	1.97272

### Sheet: D
Enriched bin	name	gene ID	gene description	log2 fold change		Enriched bin	name	gene ID	gene description	log2 fold change
DEGs in Enriched bins: Biotic stress: specific to male_SAP54 vs male_GFP (not overlapping with female_SAP54 vs female_GFP DEGs)						DEGs in Enriched bins: Defence signalling: specific male_SAP54 vs male_GFP (not overlapping with female_SAP54 vs female_GFP DEGs)
no enriched bins						no enriched bins
