## Supplementary file 12 for "Molecular Matchmakers: Phytoplasma Effector SAP54 Targets MADS-Box Factor SVP to Enhance Attraction of Fecund Female Vectors by Modulating Leaf Responses to Male Presence"

### Sheet: Title Page + legend
Supplementary Table 12: Shared Functions that are enriched with differentially expressed genes (DEGs) in male exposed SAP54 plants (versus male exposed GFP plants) and male exposed svp plants (vs male exposed wt plants)
Tab A: gene names, encoded function description and log2(fold) change for the 155DEGs analyzed in tab A and depicted in Supplementary Figure 9D
Tab B: GO-term enrichment with 155 DEGs shared by male exposed SAP54 plants (versus male exposed GFP plants) and male exposed svp plants (vs male exposed wt plants) and depicted in Supplemenatry Figure 9D
Tab C: Common functions identidied between (1) MapMan function enrichment for 3816 DEGs on male exposed SAP54 plants vs male exposed GFP plants and (2) MapMan function enrichment for 807 DEGs on male exposed svp plants vs male exposed wt plants; Wenn diagram of the DEGs in Supplemenatry Figure 9D

### Sheet: A
155 male_svp vs male_wt ∩ specific to male_SAP54 vs male_GFP	49 male specific DEGs	log2 fold change in male SAP54 vs male GFP	log2 fold change in male svp vs male wt	Gene description
AT1G75390	yes	1.56566	1.21886	basic leucine-zipper 44;(source:Araport11) protein_coding BASIC LEUCINE-ZIPPER 44 (bZIP44) BASIC LEUCINE-ZIPPER 44 (bZIP44);BASIC LEUCINE-ZIPPER 44 (AtbZIP44)
AT1G73830	yes	1.83111	1.95111	Encodes the brassinosteroid signaling component BEE3 (BR-ENHANCED EXPRESSION 3). Positively modulates the shade avoidance syndrome in Arabidopsis seedlings. protein_coding BR ENHANCED EXPRESSION 3 (BEE3) BR ENHANCED EXPRESSION 3 (BEE3)
AT1G72600	yes	1.33714	1.58539	hydroxyproline-rich glycoprotein family protein;(source:Araport11) protein_coding
AT3G05880	yes	1.30887	1.30107	Induced by low temperatures, dehydration and salt stress and ABA. Encodes a small (54 amino acids), highly hydrophobic protein that bears two potential transmembrane domains. protein_coding RARE-COLD-INDUCIBLE 2A (RCI2A) RARE-COLD-INDUCIBLE 2A (RCI2A)
AT2G23690	yes	2.25663	2.58126	HTH-type transcriptional regulator;(source:Araport11) protein_coding
AT2G38010	yes	-1.4014	-1.1355	Neutral/alkaline non-lysosomal ceramidase;(source:Araport11) protein_coding NEUTRAL CERAMIDASE 2 (ATNCER2) NEUTRAL CERAMIDASE 2 (ATNCER2)
AT2G46330	yes	1.9394	1.96909	Encodes arabinogalactan protein (AGP16). protein_coding ARABINOGALACTAN PROTEIN 16 (AGP16) (ATAGP16);ARABINOGALACTAN PROTEIN 16 (AGP16)
AT1G77280	yes	-1.76056	-1.24917	kinase with adenine nucleotide alpha hydrolases-like domain-containing protein;(source:Araport11) protein_coding
AT5G56550	yes	3.04344	-1.31676	Encodes OXIDATIVE STRESS 3 (OXS3)&#65292; involved in tolerance to heavy metals and oxidative stress. protein_coding OXIDATIVE STRESS 3 (OXS3) OXIDATIVE STRESS 3 (ATOXS3);OXIDATIVE STRESS 3 (OXS3)
AT3G28270	yes	-1.27969	-2.29165	AFL1 was first identified by immunoscreening an Arabidopsis expression library with antisera recognizing mammalian &#946;1-integrin. It is a peripheral membrane protein associated with endomembranes and plasmamembrane. Based on overexpression and knockdown phenotypes, AFL1 is postulated to function in regulation of growth and proline accumulation in response to dro
AT2G18300	yes	1.02902	1.24549	basic helix-loop-helix (bHLH) DNA-binding superfamily protein;(source:Araport11) protein_coding HOMOLOG OF BEE2 INTERACTING WITH IBH 1 (HBI1) HOMOLOG OF BEE2 INTERACTING WITH IBH 1 (HBI1)
AT5G65730	yes	1.76654	2.09493	xyloglucan endotransglucosylase/hydrolase 6;(source:Araport11) protein_coding XYLOGLUCAN ENDOTRANSGLUCOSYLASE/HYDROLASE 6 (XTH6) XYLOGLUCAN ENDOTRANSGLUCOSYLASE/HYDROLASE 6 (XTH6)
AT1G51060	yes	1.01103	-1.10425	Encodes HTA10, a histone H2A protein. The mRNA is cell-to-cell mobile. protein_coding HISTONE H2A 10 (HTA10) HISTONE H2A 10 (HTA10)
AT1G66180	yes	1.3753	2.27702	The gene encodes a putative aspartyl protease (ASP). Its expression is induced in response to light and ascorbate. The mRNA is cell-to-cell mobile. protein_coding
AT4G00300	yes	1.04648	1.03235	AT4G00300 has been split into two loci based on new cDNA evidence provided by Aleksander Riise Hansen of University of Copenhagen: AT4G00300.2 becomes AT4G00300.1; a new locus AT4G00295 is created. See comments field for AT4G00295 annotation. protein_coding
AT2G46660	yes	-1.0906	-1.33764	Encodes a member of CYP78A cytochrome P450 monooxygenase protein family that is required in the sporophytic tissue of the mother plant to promote seed growth. protein_coding CYTOCHROME P450, FAMILY 78, SUBFAMILY A, POLYPEPTIDE 6 (CYP78A6) ENHANCER OF DA1-1 (EOD3);CYTOCHROME P450, FAMILY 78, SUBFAMILY A, POLYPEPTIDE 6 (CYP78A6)
AT5G06790	yes	1.40869	-1.63861	cotton fiber protein;(source:Araport11) protein_coding
AT1G02640	yes	2.02372	1.73983	encodes a protein similar to a beta-xylosidase located in the extracellular matrix. This is a member of glycosyl hydrolase family 3 and has six other closely related members. protein_coding BETA-XYLOSIDASE 2 (BXL2) BETA-XYLOSIDASE 2 (ATBXL2);BETA-XYLOSIDASE 2 (BXL2)
AT5G54490	yes	1.15437	1.42902	Encodes a PINOID (PID)-binding protein containing putative EF-hand calcium-binding motifs. The interaction is dependent on the presence of calcium. mRNA expression is up-regulated by auxin. Not a phosphorylation target of PID, likely acts upstream of PID to regulate the activity of this protein in response to changes in calcium levels. protein_coding PINOID-
AT5G46830	yes	-1.20341	-2.7492	Calcium-binding transcription factor involved in salt stress signaling. protein_coding NACL-INDUCIBLE GENE 1 (NIG1) NACL-INDUCIBLE GENE 1 (ATNIG1); (MYC5); (BHLH28);NACL-INDUCIBLE GENE 1 (NIG1)
AT3G55110	yes	-1.67666	-1.83058	ABC-2 type transporter family protein;(source:Araport11) protein_coding ATP-BINDING CASSETTE G18 (ABCG18) ATP-BINDING CASSETTE G18 (ABCG18)
AT1G09575	yes	1.4077	1.8578	Mitochondrial calcium channel. protein_coding MITOCHONDRIAL CALCIUM UPTAKE1 (MCU1) MITOCHONDRIAL CALCIUM UPTAKE1 (MCU1)
AT4G28250	yes	-1.66904	-1.27262	putative beta-expansin/allergen protein. Naming convention from the Expansin Working Group (Kende et al, 2004. Plant Mol Bio). Involved in the formation of nematode-induced syncytia in roots of Arabidopsis thaliana. protein_coding EXPANSIN B3 (EXPB3) EXPANSIN B3 (ATEXPB3); (ATHEXP BETA 1.6);EXPANSIN B3 (EXPB3)
AT2G16280	yes	1.06266	1.36075	Encodes KCS9, a member of the 3-ketoacyl-CoA synthase family involved in the biosynthesis of VLCFA (very long chain fatty acids). protein_coding 3-KETOACYL-COA SYNTHASE 9 (KCS9) 3-KETOACYL-COA SYNTHASE 9 (KCS9)
AT1G03310	yes	-1.59874	-1.3026	Encodes a protein with strong similarity to isoamylase (EC:3.2.1.68) however lacks critical residues known to be important for activity. Appears to co localize with ISA1 in the chloroplast isoamylase complex. Mutations in this gene cause the loss of detectable isoamylase activity and the disruption of normal starch structure. It has been postulated that AtISA2 int
AT5G49810	yes	-1.55362	-1.07329	Arabidopsis thaliana methionine S-methyltransferase, an enzyme that catalyzes S -methylmethionine formation. The mRNA is cell-to-cell mobile. protein_coding METHIONINE S-METHYLTRANSFERASE (MMT) METHIONINE S-METHYLTRANSFERASE (MMT)
AT4G29310	yes	1.19925	1.85909	DUF1005 family protein (DUF1005);(source:Araport11) protein_coding
AT4G37410	yes	-3.10876	-2.31721	member of CYP81F The mRNA is cell-to-cell mobile. protein_coding "CYTOCHROME P450, FAMILY 81, SUBFAMILY F, POLYPEPTIDE 4" (CYP81F4) "CYTOCHROME P450, FAMILY 81, SUBFAMILY F, POLYPEPTIDE 4" (CYP81F4)
AT4G01080	yes	-1.32281	-1.76987	Encodes a member of the TBL (TRICHOME BIREFRINGENCE-LIKE) gene family containing a plant-specific DUF231 (domain of unknown function) domain. TBL gene family has 46 members, two of which (TBR/AT5G06700 and TBL3/AT5G01360) have been shown to be involved in the synthesis and deposition of secondary wall cellulose, presumably by influencing the esterification state of
AT1G72610	yes	1.41067	1.80827	germin-like protein (GLP1) protein_coding GERMIN-LIKE PROTEIN 1 (GER1) GERMIN-LIKE PROTEIN 1 (GLP1);GERMIN-LIKE PROTEIN 1 (GER1);A. THALIANA GERMIN-LIKE PROTEIN 1 (ATGER1)
AT4G28190	yes	1.55895	1.97304	Encodes a novel Cys-rich protein with a B-box like domain that acts as a negative regulator of meristem cell accumulation in inflorescence and floral meristems as loss-of-function ult1 mutations cause inflorescence meristem enlargement, the production of extra flowers and floral organs, and a decrease in floral meristem determinacy. Acts opposite to CLF which repre
AT5G24570	yes	1.9916	1.59054	hypothetical protein;(source:Araport11) protein_coding
AT3G01290	yes	1.04308	1.68804	SPFH/Band 7/PHB domain-containing membrane-associated protein family;(source:Araport11) protein_coding HYPERSENSITIVE INDUCED REACTION 2 (HIR2) HYPERSENSITIVE INDUCED REACTION 2 (HIR2); (AtHIR2)
AT1G63260	yes	1.49655	1.77604	Member of TETRASPANIN family protein_coding TETRASPANIN10 (TET10) TETRASPANIN10 (TET10)
AT5G20270	yes	1.0104	1.43807	heptahelical transmembrane protein homologous to human adiponectin receptors and progestin receptors protein_coding HEPTAHELICAL TRANSMEMBRANE PROTEIN1 (HHP1) HEPTAHELICAL TRANSMEMBRANE PROTEIN1 (HHP1)
AT5G11160	yes	1.34898	2.03314	adenine phosphoribosyltransferase 5;(source:Araport11) protein_coding ADENINE PHOSPHORIBOSYLTRANSFERASE 5 (APT5) ADENINE PHOSPHORIBOSYLTRANSFERASE 5 (APT5)
AT1G05200	yes	-1.15688	-1.29394	Encodes a putative glutamate receptor GLR3 with dual localization in plastid and plasma membrane. protein_coding GLUTAMATE RECEPTOR 3.4 (GLR3.4) GLUTAMATE RECEPTOR 3.4 (ATGLR3.4); (GLUR3);GLUTAMATE RECEPTOR 3.4 (GLR3.4)
AT2G48120	yes	-1.19804	-1.03511	The pale cress (pac) mutant affects chloroplast and leaf development; mutants are ABA-deficient and accumulate lower levels of carotenoids and chlorophyll compared to wild type. PAC binds 23srRNA and appears to be required for 50s ribosome assembly. Three alternative transcripts of this gene exist.PAC is essential for photoautotrophic growth and associates with ps
AT3G61640	yes	1.41844	1.59753	arabinogalactan protein 20;(source:Araport11) protein_coding ARABINOGALACTAN PROTEIN 20 (AGP20) ARABINOGALACTAN PROTEIN 20 (AtAGP20);ARABINOGALACTAN PROTEIN 20 (AGP20)
AT2G19460	yes	1.15774	1.14015	DUF3511 domain protein (DUF3511);(source:Araport11) protein_coding
AT2G40130	yes	-1.48861	-1.62622	Encodes a member of an eight-gene family (SMAX1 and SMAX1-like) that has weak similarity to AtHSP101, a ClpB chaperonin required for thermotolerance. protein_coding SMAX1-LIKE 8 (SMXL8) SMAX1-LIKE 8 (SMXL8)
AT4G22200	yes	-1.38124	-1.33391	Encodes AKT2, a photosynthate- and light-dependent inward rectifying potassium channel with unique gating properties that are regulated by phosphorylation. Expressed in guard cell protoplasts and in the phloem and xylem of aerial portions of the plant. The channel can coassemble with another K+ channel, KAT1, in vitro. In guard cells, AKT2/3 is responsible for t
AT5G25190	yes	1.74061	1.95271	encodes a member of the ERF (ethylene response factor) subfamily B-6 of ERF/AP2 transcription factor family. The protein contains one AP2 domain. There are 12 members in this subfamily including RAP2.11. protein_coding ETHYLENE AND SALT INDUCIBLE 3 (ESE3) ETHYLENE AND SALT INDUCIBLE 3 (ESE3)
AT2G31730	yes	2.06334	1.60226	basic helix-loop-helix (bHLH) DNA-binding superfamily protein;(source:Araport11) protein_coding
AT3G45730	yes	1.2816	1.29782	hypothetical protein;(source:Araport11) protein_coding
AT4G03210	yes	1.17466	2.24142	encodes a member of xyloglucan endotransglucosylase/hydrolases (XTHs) that catalyze the cleavage and molecular grafting of xyloglucan chains function in loosening and rearrangement of the cell wall. Gene is expressed in shoot apex region, flower buds, flower stalks and internodes bearing flowers. protein_coding XYLOGLUCAN ENDOTRANSGLUCOSYLASE/HYDROLASE 9 (XT
AT2G21880	yes	1.33613	1.78655	RAB GTPase homolog 7A;(source:Araport11) protein_coding RAB GTPASE HOMOLOG 7A (RAB7A) RAB GTPASE HOMOLOG 7A (ATRAB7A);ARABIDOPSIS RAB GTPASE HOMOLOG G2 (ATRABG2);RAB GTPASE HOMOLOG 7A (RAB7A)
AT1G22330	yes	1.22671	1.93412	RNA-binding (RRM/RBD/RNP motifs) family protein;(source:Araport11) protein_coding
AT1G14290	yes	1.38774	1.82751	Encodes one of the two redundant sphingoid base hydroxylases (SBH). Involved in sphingolipid trihydroxy long-chain base (4-hydroxysphinganine) biosynthesis. Double mutants of SBHs were dwarfed and not able to progress from vegetative to reproductive growth. protein_coding SPHINGOID BASE HYDROXYLASE 2 (SBH2) (ATSBH2);SPHINGOID BASE HYDROXYLASE 2 (SBH2)
AT3G50060	no	1.5335	2.92934	Encodes a member of the R2R3 transcription factor gene family. Expressed in response to potassium deprivation and auxin. Involved in lateral root development. Interacts with ARF7 and regulates the expression of some auxin responsive genes. protein_coding MYB DOMAIN PROTEIN 77 (MYB77) MYB DOMAIN PROTEIN 77 (MYB77)
AT1G62830	no	-1.23787	-1.11275	Encodes a homolog of human Lysine-Specific Demethylase1. Involved in H3K4 methylation of target genes including the flowering time loci FLC and FWA. Located in nucleus. Negatively regulates root elongation. Involved in repression of LRP1 via histone deacetylation. protein_coding LSD1-LIKE 1 (LDL1) (SWP1);LSD1-LIKE 1 (LDL1);ARABIDOPSIS LYSINE-SPECIFIC
AT4G23200	no	-1.06047	-1.65662	Encodes a cysteine-rich receptor-like protein kinase. protein_coding CYSTEINE-RICH RLK (RECEPTOR-LIKE PROTEIN KINASE) 12 (CRK12) CYSTEINE-RICH RLK (RECEPTOR-LIKE PROTEIN KINASE) 12 (CRK12)
AT5G20250	no	2.1339	2.13031	encodes a member of glycosyl hydrolase family 36. Expression is induced within 3 hours of dark treatment, in senescing leaves and treatment with exogenous photosynthesis inhibitor. Induction of gene expression was suppressed in excised leaves supplied with sugar. The authors suggest that the gene's expression pattern is responding to the level of sugar in the cell.
AT1G22882	no	-1.5316	1.87851	Encodes a member of the mid-SUN subfamily of SUN-domain proteins that is localized to both the nuclear envelope and the ER. It is involved in early seed development and nuclear morphology. Secreted peptide which functions in plant growth and pathogen defense. protein_coding SUN-DOMAIN PROTEIN 3 (SUN3) SUN-DOMAIN PROTEIN 3 (SUN3); (STMP1); (ATSUN3)
AT2G19650	no	-1.4899	-1.54919	Cysteine/Histidine-rich C1 domain family protein;(source:Araport11) protein_coding
AT5G56170	no	1.19924	1.03	LORELEI-LIKE-GPI-ANCHORED PROTEIN 1;(source:Araport11) protein_coding LORELEI-LIKE-GPI-ANCHORED PROTEIN 1 (LLG1) LORELEI-LIKE-GPI-ANCHORED PROTEIN 1 (LLG1)
AT1G13700	no	1.52002	2.09177	Encodes a cytosolic 6-phosphogluconolactonase (PGL) thought to be involved in the oxidative pentose-phosphate pathway (OPPP). protein_coding 6-PHOSPHOGLUCONOLACTONASE 1 (PGL1) 6-PHOSPHOGLUCONOLACTONASE 1 (PGL1)
AT4G37240	no	2.92259	4.30548	HTH-type transcriptional regulator;(source:Araport11) protein_coding
AT2G21140	no	1.62668	3.33827	Proline-rich protein expressed in expanding leaves, stems, flowers, and siliques. protein_coding PROLINE-RICH PROTEIN 2 (PRP2) PROLINE-RICH PROTEIN 2 (PRP2);PROLINE-RICH PROTEIN 2 (ATPRP2)
AT5G03120	no	1.61239	2.16484	transmembrane protein;(source:Araport11) protein_coding
AT1G53890	no	1.44701	1.47241	LURP-one-like protein (DUF567);(source:Araport11) protein_coding
AT5G02830	no	-1.50057	-1.94024	Tetratricopeptide repeat (TPR)-like superfamily protein;(source:Araport11) protein_coding
AT3G05320	no	1.01876	1.724	Golgi localized protein with similarity to protein O-fucosyltransferases. Mutants show lower seed set/reduced fertility. Mutant pollen fails to compete with wild type due to the inability to penetrate the stigma-style boundary. protein_coding O-FUCOSYL TRANSFERASE 1 (OFT1) (ATOFT1);O-FUCOSYL TRANSFERASE 1 (OFT1)
AT5G36925	no	1.23472	2.12287	hypothetical protein;(source:Araport11) protein_coding ARACIN1 (ARACIN1) ARACIN1 (ARACIN1)
AT1G12450	no	1.19527	1.92901	SNARE associated Golgi protein family;(source:Araport11) protein_coding
AT5G57785	no	1.09074	2.70592	hypothetical protein;(source:Araport11) protein_coding
AT5G19120	no	2.31504	1.09184	Eukaryotic aspartyl protease family protein;(source:Araport11) protein_coding
AT3G11650	no	1.28328	1.22647	Encodes a protein whose sequence is similar to tobacco hairpin-induced gene (HIN1) and Arabidopsis non-race specific disease resistance gene (NDR1). Expression of this gene is induced by cucumber mosaic virus and spermine. Overexpression of the gene induces the expression of PR-1 gene and shows light-dependent 'speck disease-like' symptom on leaves. The gene produc
AT1G72060	no	1.62342	2.50563	serine-type endopeptidase inhibitor;(source:Araport11) protein_coding
AT2G23130	no	1.54101	2.69071	AGP17 is a lysine-rich arabinogalactan-protein (AGP) and part of a multi-gene family of glycoproteins with approx. 50 members. It falls into one subclass with AGP18 and AGP19, other lysine-rich AGPs. 84% of its proline residues are hydroxylated to hydroproline and its heavy glycosylation accounts for appr. 69% of the molecular weight. The main glycosyl residues are
AT5G25240	no	1.57237	3.88255	stress induced protein;(source:Araport11) protein_coding
AT3G30720	no	-1.21665	1.55847	QQS is an orphan gene that arose recently in the Arabidopsis thaliana lineage. It was first identified in a screen for genes with altered expression pattern in SS3 mutants which make an abundance of starch. Overexpression of QQS in Arabidopsis increases protein content and decreases total starch content. Thus it appears to function to modulate carbon/nitrogen alloc
AT2G01130	no	-1.25825	-2.04812	DEA(D/H)-box RNA helicase family protein;(source:Araport11) protein_coding
AT3G55130	no	-1.39726	-2.18392	Encodes a vacuole localized protein of the ABC transporter White-Brown Complex (WBC) family. When overexpressed in planta, confers resistance to kanamycin. protein_coding ATP-BINDING CASSETTE G19 (ABCG19) WHITE-BROWN COMPLEX HOMOLOG 19 (ATWBC19);ATP-BINDING CASSETTE G19 (ABCG19);WHITE-BROWN COMPLEX HOMOLOG 19 (WBC19)
AT5G15350	no	1.6118	2.0027	early nodulin-like protein 17;(source:Araport11) protein_coding EARLY NODULIN-LIKE PROTEIN 17 (ENODL17) (AtENODL17);EARLY NODULIN-LIKE PROTEIN 17 (ENODL17)
AT4G25270	no	-1.08305	-1.70457	Encodes OTP70, a pentatricopeptide repeat protein of the E subgroup involved in splicing of the plastid transcript rpoC1. protein_coding ORGANELLE TRANSCRIPT PROCESSING 70 (OTP70) ORGANELLE TRANSCRIPT PROCESSING 70 (OTP70)
AT1G01620	no	1.07985	2.56456	a member of the plasma membrane intrinsic protein subfamily PIP1. localizes to the plasma membrane and exhibits water transport activity in Xenopus oocyte. expressed ubiquitously and protein level decreases slightly during leaf development. protein_coding PLASMA MEMBRANE INTRINSIC PROTEIN 1C (PIP1C) PLASMA MEMBRANE INTRINSIC PROTEIN 1C (PIP1C);PLASMA MEM
AT1G57990	no	1.23372	2.42598	Member of a family of proteins related to PUP1, a purine transporter. May be involved in the transport of purine and purine derivatives such as cytokinins, across the plasma membrane. protein_coding PURINE PERMEASE 18 (PUP18) PURINE PERMEASE 18 (PUP18);PURINE PERMEASE 18 (ATPUP18)
AT1G72430	no	1.36588	2.25976	SAUR-like auxin-responsive protein family;(source:Araport11) protein_coding SMALL AUXIN UPREGULATED RNA 78 (SAUR78) SMALL AUXIN UPREGULATED RNA 78 (SAUR78)
AT1G21590	no	-1.47047	-1.78076	kinase with adenine nucleotide alpha hydrolases-like domain-containing protein;(source:Araport11) protein_coding
AT4G37450	no	1.12521	1.58518	AGP18 is a lysine-rich arabinogalactan-protein (AGP) and part of a multi-gene family of glycoproteins with approx. 50 members. It falls into one subclass with AGP17 and AGP19, other lysine-rich AGPs. It is expressed in young leaves, shoots, roots and flowers and is active in the regulation of the selection and survival of megaspores. protein_coding ARABINOGALACTAN
AT5G03555	no	-1.53853	-1.50133	Encodes PLUTO (plastidic nucleobase transporter), a member of the Nucleobase:Cation-Symporter1 protein family, capable of transporting purine and pyrimidine nucleobases. protein_coding NUCLEOBASE CATION SYMPORTER 1 (NCS1) NUCLEOBASE CATION SYMPORTER 1 (NCS1);PLASTIDIC NUCLEOBASE TRANSPORTER (PLUTO); (ATNCS1)
AT1G72240	no	1.2893	1.72399	hypothetical protein;(source:Araport11) protein_coding
AT5G19190	no	1.90319	2.22233	hypothetical protein;(source:Araport11) protein_coding
AT1G21910	no	2.4569	3.74819	encodes a member of the DREB subfamily A-5 of ERF/AP2 transcription factor family. The protein contains one AP2 domain. There are 15 members in this subfamily including RAP2.1, RAP2.9 and RAP2.10. protein_coding DEHYDRATION RESPONSE ELEMENT-BINDING PROTEIN 26 (DREB26) DEHYDRATION RESPONSE ELEMENT-BINDING PROTEIN 26 (DREB26)
AT4G04745	no	1.41045	2.34472	hypothetical protein;(source:Araport11) protein_coding
AT1G32170	no	1.38596	2.42683	xyloglucan endotransglycosylase-related protein (XTR4) The mRNA is cell-to-cell mobile. protein_coding XYLOGLUCAN ENDOTRANSGLUCOSYLASE/HYDROLASE 30 (XTH30) XYLOGLUCAN ENDOTRANSGLYCOSYLASE 4 (XTR4);XYLOGLUCAN ENDOTRANSGLUCOSYLASE/HYDROLASE 30 (XTH30)
AT5G65613	no	1.67906	1.57168	hypothetical protein;(source:Araport11) protein_coding
AT4G15800	no	1.228	2.16096	Member of a diversely expressed predicted peptide family showing sequence similarity to tobacco Rapid Alkalinization Factor (RALF), and is believed to play an essential role in the physiology of Arabidopsis. Consists of a single exon and is characterized by a conserved C-terminal motif and N-terminal signal peptide. The mRNA is cell-to-cell mobile. protein_coding
AT1G53870	no	1.39152	1.32108	LURP-one-like protein (DUF567);(source:Araport11) protein_coding
AT3G16690	no	1.0765	1.87227	Nodulin MtN3 family protein;(source:Araport11) protein_coding (SWEET16) (AtSWEET16); (SWEET16)
AT3G62420	no	1.21992	1.29191	Encodes a group-S bZIP transcription factor. Forms heterodimers with group-C bZIP transcription factors. The heterodimers bind to the ACTCAT cis-element of proline dehydrogenase gene. protein_coding BASIC REGION/LEUCINE ZIPPER MOTIF 53 (BZIP53) BASIC REGION/LEUCINE ZIPPER MOTIF 53 (BZIP53);BASIC REGION/LEUCINE ZIPPER MOTIF 53 (ATBZIP53)
AT1G50040	no	2.78156	4.41736	formin-like protein, putative (DUF1005);(source:Araport11) protein_coding
AT5G45040	no	1.13808	-2.60414	Encodes a Class I cytochrome c family member possessing a high structural homology with photosynthetic cytochrome c(6) from cyanobacteria, but structurally and functionally distinct through the presence of a disulfide bond. protein_coding CYTOCHROME C6A (CYTC6A) CYTOCHROME C6A (CYTC6A)
AT4G21870	no	1.575	2.4285	HSP20-like chaperone protein_coding
AT2G43290	no	1.48583	1.82398	Calmodulin-like MSS3.Encodes an endomembrane localized member of the CML subfamily VII. Contains a canonical CaM domain and unique N-terminal extension that distinguishes it from other members of the subfamily. protein_coding MULTICOPY SUPPRESSORS OF SNF4 DEFICIENCY IN YEAST 3 (MSS3) (ATCML5);MULTICOPY SUPPRESSORS OF SNF4 DEFICIENCY IN YEAST 3 (MSS3)
AT3G07460	no	1.17579	1.48322	transmembrane protein, putative (Protein of unknown function, DUF538);(source:Araport11) protein_coding
AT1G70090	no	1.32415	3.04989	Encodes a protein with putative galacturonosyltransferase activity. protein_coding GLUCOSYL TRANSFERASE FAMILY 8 (LGT8) GALACTURONOSYLTRANSFERASE-LIKE 9 (GATL9);GLUCOSYL TRANSFERASE FAMILY 8 (LGT8)
AT3G02060	no	-1.04088	-1.7617	DEAD/DEAH box helicase;(source:Araport11) protein_coding
AT4G20780	no	1.63341	2.10457	Calcium sensor involved in trichome branching. protein_coding CALMODULIN LIKE 42 (CML42) CALMODULIN LIKE 42 (CML42)
AT1G02610	no	1.68764	1.42519	RING/FYVE/PHD zinc finger superfamily protein;(source:Araport11) protein_coding
AT3G47500	no	-1.58423	-1.63251	Dof-type zinc finger domain-containing protein, identical to H-protein promoter binding factor-2a GI:3386546 from (Arabidopsis thaliana). Interacts with LKP2 and FKF1, but its overexpression does not change flowering time under short or long day conditions. protein_coding CYCLING DOF FACTOR 3 (CDF3) CYCLING DOF FACTOR 3 (CDF3)
AT2G20670	no	2.0009	1.44129	sugar phosphate exchanger, putative (DUF506);(source:Araport11) protein_coding
AT1G23480	no	1.50151	2.83531	encodes a gene similar to cellulose synthase protein_coding CELLULOSE SYNTHASE-LIKE A3 (CSLA03) CELLULOSE SYNTHASE-LIKE A3 (ATCSLA03); (CSLA03);CELLULOSE SYNTHASE-LIKE A3 (CSLA03);CELLULOSE SYNTHASE-LIKE A3 (CSLA3); (ATCSLA3)
AT3G16910	no	-1.32614	-1.55593	Encodes a peroxisomal protein with acetyl-CoA synthetase activity that is responsible for the activation of acetate for entry into the glyoxylate cycle. protein_coding ACYL-ACTIVATING ENZYME 7 (AAE7) ACYL-ACTIVATING ENZYME 7 (AAE7); (BZU1);ACETATE NON-UTILIZING 1 (ACN1)
AT5G05440	no	1.27438	2.0954	Encodes a member of the PYR (pyrabactin resistance )/PYL(PYR1-like)/RCAR (regulatory components of ABA receptor) family proteins with 14 members. PYR/PYL/RCAR family proteins function as abscisic acid sensors. Mediate ABA-dependent regulation of protein phosphatase 2Cs ABI1 and ABI2. protein_coding PYRABACTIN RESISTANCE 1-LIKE 5 (PYL5) PYRABACTIN RESISTANCE 1
AT2G23290	no	1.1099	3.37377	Member of the R2R3 factor gene family. protein_coding MYB DOMAIN PROTEIN 70 (MYB70) MYB DOMAIN PROTEIN 70 (MYB70);MYB DOMAIN PROTEIN 70 (AtMYB70)
AT5G42200	no	1.47834	2.55637	RING/U-box superfamily protein;(source:Araport11) protein_coding ARABIDOPSIS T??XICOS EN LEVADURA 23 (ATL23) ARABIDOPSIS T??XICOS EN LEVADURA 23 (ATL23)
AT2G45660	no	1.00506	2.17879	Controls flowering and is required for CO to promote flowering. It acts downstream of FT. Overexpression of (SOC1) AGL20 suppresses not only the late flowering of plants that have functional FRI and FLC alleles but also the delayed phase transitions during the vegetative stages of development. AGL20/SOC1 acts with AGL24 to promote flowering and inflorescence merist
AT5G18150	no	2.01211	1.09848	Methyltransferase-related protein;(source:Araport11) protein_coding
AT5G57000	no	1.03148	1.25697	DEAD-box ATP-dependent RNA helicase;(source:Araport11) protein_coding
AT5G61590	no	2.4019	1.446	Encodes an AP2/ERF-type transcription factor that is preferentially expressed in the epidermis and induced by darkness and negatively regulates cuticular wax biosynthesis. protein_coding DECREASE WAX BIOSYNTHESIS (DEWAX) DECREASE WAX BIOSYNTHESIS (DEWAX); (ERF107)
AT3G25600	no	1.66519	1.13182	Calmodulin like protein. Paralog of CML15. protein_coding CALMODULIN LIKE 16 (CML16) CALMODULIN LIKE 16 (CML16)
AT1G67910	no	1.22264	2.15918	hypothetical protein;(source:Araport11) protein_coding
AT2G17230	no	1.87127	3.92842	EXORDIUM like 5;(source:Araport11) protein_coding EXORDIUM LIKE 5 (EXL5) EXORDIUM LIKE 5 (EXL5)
AT2G33830	no	1.16768	1.37883	Dormancy/auxin associated family protein;(source:Araport11) protein_coding DORMANCY ASSOCIATED GENE 2 (DRM2) (ATDRM2);DORMANCY/AUXIN ASSOCIATED FAMILY PROTEIN 2( (DAP2);DORMANCY ASSOCIATED GENE 2 (DRM2)
AT5G64850	no	1.03962	1.94131	sorbin/SH3 domain protein;(source:Araport11) protein_coding
AT3G15354	no	-1.28483	-1.87927	Encodes a member of the SPA (suppressor of phyA-105) protein family (SPA1-SPA4). SPA proteins contain an N-terminal serine/threonine kinase-like motif followed by a coiled-coil structure and a C-terminal WD-repeat domain. SPA proteins function redundantly in suppressing photomorphogenesis in dark- and light-grown seedlings. SPA3 (and SPA4) predominantly regulates
AT2G45180	no	1.82384	1.27442	Bifunctional inhibitor/lipid-transfer protein/seed storage 2S albumin superfamily protein;(source:Araport11) protein_coding
AT5G67280	no	-1.12118	-1.64177	receptor-like kinase;(source:Araport11) protein_coding RECEPTOR-LIKE KINASE (RLK) RECEPTOR-LIKE KINASE (RLK)
AT2G06850	no	2.4674	3.29744	endoxyloglucan transferase (EXGT-A1) gene protein_coding XYLOGLUCAN ENDOTRANSGLUCOSYLASE/HYDROLASE 4 (XTH4) ENDOXYLOGLUCAN TRANSFERASE (EXT);XYLOGLUCAN ENDOTRANSGLUCOSYLASE/HYDROLASE 4 (XTH4);ENDOXYLOGLUCAN TRANSFERASE A1 (EXGT-A1)
AT3G05490	no	1.57254	2.63316	Member of a diversely expressed predicted peptide family showing sequence similarity to tobacco Rapid Alkalinization Factor (RALF), and is believed to play an essential role in the physiology of Arabidopsis. Consists of a single exon and is characterized by a conserved C-terminal motif and N-terminal signal peptide. protein_coding RALF-LIKE 22 (RALFL22) RALF-LI
AT5G01740	no	1.36095	3.28603	Unknown gene, induced by abiotic stress treatments. protein_coding
AT5G25980	no	-1.44244	-2.48336	Myrosinase (thioglucoside glucohydrolase) gene involved in glucosinoloate metabolism. The mRNA is cell-to-cell mobile. protein_coding GLUCOSIDE GLUCOHYDROLASE 2 (TGG2) BETA GLUCOSIDASE 37 (BGLU37);GLUCOSIDE GLUCOHYDROLASE 2 (TGG2)
AT5G28770	no	1.33334	2.02219	BASIC LEUCINE ZIPPER protein which regulates the circadian oscillator gene PSEUDO RESPONSE REGULATOR7 (PRR7) to change the circadian phase in response to sugars. It upregulates PRR7 in response to low energy. bZIP63 and PRR7 are required for correct oscillator phase under light/dark cycles. bZIP protein BZO2H3 mRNA, partial cds protein_coding (BZO2H3)
AT3G07470	no	1.34008	1.83985	transmembrane protein, putative (Protein of unknown function, DUF538);(source:Araport11) protein_coding
AT3G14720	no	-1.30332	-1.26171	member of MAP Kinase The mRNA is cell-to-cell mobile. protein_coding MAP KINASE 19 (MPK19) MAP KINASE 19 (MPK19);ARABIDOPSIS THALIANA MAP KINASE 19 (ATMPK19)
AT3G06070	no	2.69767	2.9435	hypothetical protein;(source:Araport11) protein_coding
AT2G30930	no	1.192	3.09811	hypothetical protein;(source:Araport11) protein_coding
AT1G19290	no	-1.3885	-1.15495	Pentatricopeptide repeat (PPR) superfamily protein;(source:Araport11) protein_coding TANG 2 (TANG2) TANG 2 (TANG2)
AT3G03450	no	-1.36133	-2.47361	Encodes a DELLA protein, a member of the GRAS superfamily of putative transcription factors. DELLA proteins restrain the cell proliferation and expansion that drives plant growth. Negative regulator of the response to GA in controlling seed germination. GA triggers the degradation of RGL2 protein in a process blocked by both proteasome inhibitors and serine/threo
AT2G40100	no	1.69553	-1.97006	Lhcb4:3 protein (Lhcb4.3, light harvesting complex of photosystem II The mRNA is cell-to-cell mobile. protein_coding LIGHT HARVESTING COMPLEX PHOTOSYSTEM II (LHCB4.3) LIGHT HARVESTING COMPLEX PHOTOSYSTEM II (LHCB4.3); (LHCB8)
AT5G26000	no	-1.50544	-2.85523	member of Glycoside Hydrolase Family 1. encodes one of two known functional myrosinase enzymes in Arabidopsis. The enzyme catalyzes the hydrolysis of glucosinolates into compounds that are toxic to various microbes and herbivores. protein_coding THIOGLUCOSIDE GLUCOHYDROLASE 1 (TGG1) THIOGLUCOSIDE GLUCOHYDROLASE 1 (TGG1); (AtTGG1);BETA GLUCOSIDASE 38 (BGLU38)
AT3G07340	no	1.30457	1.63174	basic helix-loop-helix (bHLH) DNA-binding superfamily protein;(source:Araport11) protein_coding CRY2-INTERACTING BHLH 3 (CIB3) CRY2-INTERACTING BHLH 3 (CIB3)
AT5G22920	no	1.69939	1.21625	Encodes a protein with sequence similarity to RING, zinc finger proteins. Loss of function mutations show reduced (15%) stomatal aperture under non stress conditions. protein_coding RING ZINC-FINGER PROTEIN 34 (RZPF34) RING ZINC-FINGER PROTEIN 34 (RZPF34);CHY ZINC-FINGER AND RING PROTEIN 1 (CHYR1); (ATRZPF34)
AT3G57480	no	1.11686	1.065	SAP1 is a protein of unknown function whose expression is responsive to abiotic stressors including metals, salt, and ABA. Over expression confers increased tolerance to a variety of abiotic stressors. protein_coding STRESS ASSOCIATED PROTEIN 13 (SAP13) STRESS ASSOCIATED PROTEIN 13 (SAP13)
AT4G03400	no	-1.14202	1.79305	Encodes a GH3-related gene involved in red light-specific hypocotyl elongation. Analysis of sense and antisense transgenic plants suggests that DFL2 is located downstream of red light signal transduction and determines the degree of hypocotyl elongation. protein_coding DWARF IN LIGHT 2 (DFL2) (GH3-10);DWARF IN LIGHT 2 (DFL2)
AT2G15890	no	2.33099	1.16158	Encodes CBP1, a regulator of transcription initiation in central cell-mediated pollen tube guidance. protein_coding MATERNAL EFFECT EMBRYO ARREST 14 (MEE14) MATERNAL EFFECT EMBRYO ARREST 14 (MEE14);CCG-BINDING PROTEIN 1 (CBP1)
AT3G15450	no	2.38434	2.16584	aluminum induced protein with YGL and LRDR motifs;(source:Araport11) protein_coding
AT5G43630	no	-1.11146	-1.90475	Encodes a zinc knuckle protein that negatively regulates morning specific growth. The role of TZP in hypocotyl elongation was established through a QTL analysis of BayXSha RIL populations. The Bay-0 allele contains a deletion causing a frameshift mutation. TZP is under circadian control and acts to regulate morning-specific hypocotyl growth. The mRNA is cell-to-cel
AT4G02420	no	-1.25089	-1.41586	Concanavalin A-like lectin protein kinase family protein;(source:Araport11) protein_coding L-TYPE LECTIN RECEPTOR KINASE IV.4 (LECRK-IV.4) L-TYPE LECTIN RECEPTOR KINASE IV.4 (LECRK-IV.4)
AT1G24170	no	1.33056	2.37274	Encodes a protein with putative galacturonosyltransferase activity. protein_coding (LGT9) (LGT9);GALACTURONOSYLTRANSFERASE-LIKE 8 (GATL8)
AT5G07580	no	1.40839	1.77261	encodes a member of the ERF (ethylene response factor) subfamily B-3 of ERF/AP2 transcription factor family. The protein contains one AP2 domain. There are 18 members in this subfamily including ATERF-1, ATERF-2, AND ATERF-5. protein_coding (ERF106) (ERF106);DECREASE WAX BIOSYNTHESIS2 (DEWAX2)
AT1G08840	no	1.02012	2.30953	Encodes a homolog of human and yeast DNA2. Mutants have increased sensitivity to DNA damage stress. protein_coding EMBRYO DEFECTIVE 2411 (emb2411) JING HE SHENG 1 (JHS1);EMBRYO DEFECTIVE 2411 (emb2411)
AT1G26920	no	1.11258	1.44685	zinc finger CCHC domain protein;(source:Araport11) protein_coding
AT3G45970	no	2.71119	3.56087	member of EXPANSIN-LIKE. Naming convention from the Expansin Working Group (Kende et al, 2004. Plant Mol Bio) The mRNA is cell-to-cell mobile. protein_coding EXPANSIN-LIKE A1 (EXLA1) EXPANSIN-LIKE A1 (ATEXLA1);EXPANSIN L1 (EXPL1);EXPANSIN-LIKE A1 (EXLA1); (ATHEXP BETA 2.1); (ATEXPL1)
AT1G53280	no	-1.21326	-1.41519	Encodes a homolog of animal DJ-1 superfamily protein. In the A. thaliana genome, three genes encoding close homologs of human DJ-1 were identified AT3G14990 (DJ1A), AT1G53280 (DJ1B) and AT4G34020 (DJ1C). Among the three homologs, DJ1C is essential for chloroplast development and viability. It exhibits glyoxalase activity towards glyoxal and methylglyoxal. protein
AT2G01860	no	1.04372	1.14321	Tetratricopeptide repeat (TPR)-like superfamily protein;(source:Araport11) protein_coding EMBRYO DEFECTIVE 975 (EMB975) (CYK8);EMBRYO DEFECTIVE 975 (EMB975)
AT3G49790	no	1.44484	1.20568	Carbohydrate-binding protein;(source:Araport11) protein_coding
AT1G26960	no	1.20404	1.17335	Encodes a homeodomain leucine zipper class I (HD-Zip I) protein. Participates in the gene regulatory network controlling root branching by mediating the regulation of LAX3 by ARF7/19. protein_coding HOMEOBOX PROTEIN 23 (AtHB23) HOMEOBOX PROTEIN 23 (AtHB23);HOMEOBOX PROTEIN 23 (HB23)
AT4G08950	no	1.84809	2.89229	Phosphate-responsive 1 family protein;(source:Araport11) protein_coding EXORDIUM (EXO) EXORDIUM (EXO)
AT5G57685	no	1.18154	1.04939	Encodes a member of the GDU (glutamine dumper) family proteins involved in amino acid export: At4g31730 (GDU1), At4g25760 (GDU2), At5g57685 (GDU3), At2g24762 (GDU4), At5g24920 (GDU5), At3g30725 (GDU6) and At5g38770 (GDU7). protein_coding GLUTAMINE DUMPER 3 (GDU3) LESS SUSCEPTIBLE TO BSCTV 1 (LSB1);ARABIDOPSIS THALIANA GLUTAMINE DUMPER 3 (AtGDU3);GLUTAMINE D
AT1G12710	no	1.14364	1.67697	This gene is predicted to encode a protein with a PP2 domain. This domain in present in lectins found in squash and cucumber, suggesting that this protein could potentially have carbohydrate binding capabilities. protein_coding PHLOEM PROTEIN 2-A12 (PP2-A12) PHLOEM PROTEIN 2-A12 (AtPP2-A12);PHLOEM PROTEIN 2-A12 (PP2-A12)
AT1G16170	no	1.13114	1.14584	ephrin-A3 protein;(source:Araport11) protein_coding
AT5G37770	no	1.57938	2.4093	Encodes a protein with 40% similarity to calmodulin. Binds Ca(2+) and, as a consequence, undergoes conformational changes. CML24 expression occurs in all major organs, and transcript levels are increased from 2- to 15-fold in plants subjected to touch, darkness, heat, cold, hydrogen peroxide, abscisic acid (ABA), and indole-3-acetic acid. However, CML24 protein

### Sheet: B
GO enrichment on shared 155 DEGS: overlap between male exposed SAP54 vs male exposed GFP ∩ male exposed svp vs male exposed wt
Analysis Type:	PANTHER Overrepresentation Test (Released 20200407)
Annotation Version and Release Date:	GO Ontology database Released 2020-03-23
Analyzed List:	upload_1 (Arabidopsis thaliana)
Reference List:	Arabidopsis thaliana (all genes in database)
Test Type:	FISHER
Correction:	FDR
GO biological process complete	Arabidopsis thaliana - REFLIST (27416)	upload_1 (153)	upload_1 (expected)	upload_1 (over/under)	upload_1 (fold Enrichment)	upload_1 (raw P-value)	upload_1 (FDR)
response to abiotic stimulus (GO:0009628)	2075	33	11.58	+	2.85	4.41e-08	0.000264
response to oxygen-containing compound (GO:1901700)	1534	27	8.56	+	3.15	1.31e-07	0.000392
response to stimulus (GO:0050896)	6086	62	33.96	+	1.83	4.23e-07	0.000844
response to acid chemical (GO:0001101)	1138	21	6.35	+	3.31	1.86e-06	0.00223
response to chemical (GO:0042221)	2883	37	16.09	+	2.3	1.84e-06	0.00276
response to endogenous stimulus (GO:0009719)	1556	24	8.68	+	2.76	6.78e-06	0.0058
response to organic substance (GO:0010033)	1888	27	10.54	+	2.56	6.6e-06	0.00659
response to lipid (GO:0033993)	730	15	4.07	+	3.68	1.83e-05	0.0122
response to hormone (GO:0009725)	1538	23	8.58	+	2.68	1.75e-05	0.0131
calcium-mediated signaling (GO:0019722)	37	4	0.21	+	19.37	7.87e-05	0.0471

### Sheet: C
bin	name	elements	BH corrected p-value	Similar functions are colour coded		bin	name	elements	BH corrected p-value		Similar between male exposed svp and male exposed SAP54 plants are colour coded.
sign. enriched Bins: male_svp vs male_wt with 807 DEGs						sign. enriched Bins: male_SAP54 vs male_GFP with 3814 DEGs
35.2	not assigned.unknown	181	0.003099082102884676			29.2	protein.synthesis	233	0.0
16.5	secondary metabolism.sulfur-containing	5	0.02636356051699719			29.2.1	protein.synthesis.ribosomal protein	194	0.0
16.5.1	secondary metabolism.sulfur-containing.glucosinolates	5	0.02636356051699719			29.2.1.2	protein.synthesis.ribosomal protein.eukaryotic	153	0.0
10	cell wall	33	0.03267640637710778			29.2.1.2.1	protein.synthesis.ribosomal protein.eukaryotic.40S subunit	57	0.0
10.5	cell wall.cell wall proteins	10	0.04847857621902825			29.2.1.2.2	protein.synthesis.ribosomal protein.eukaryotic.60S subunit	96	0.0
						35.2	not assigned.unknown	753	0.0
						35	not assigned	1083	6.1310956311899645E-12
						29.2.1.1	protein.synthesis.ribosomal protein.prokaryotic	37	1.6248877243718596E-9
						29	protein	685	1.260015291610412E-7
						30.2	signalling.receptor kinases	93	9.804996364135809E-6
						30	signalling	253	4.1031885886146064E-5
						34.16	transport.ABC transporters and multidrug resistance systems	38	6.098129217507562E-5
						29.2.1.1.3	protein.synthesis.ribosomal protein.prokaryotic.unknown organellar	18	1.385467823236461E-4
						29.2.1.1.1	protein.synthesis.ribosomal protein.prokaryotic.chloroplast	17	3.51493375776446E-4
						10.7	cell wall.modification	13	4.1933158468377606E-4
						17.2.3	hormone metabolism.auxin.induced-regulated-responsive-activated	27	4.775511295777289E-4
						34	transport	127	4.775511295777289E-4
						29.4	protein.postranslational modification	110	0.0028647489565409284
						10.5.1	cell wall.cell wall proteins.AGPs	7	0.00386821436828233
						20.2.1	stress.abiotic.heat	46	0.00386821436828233
						31.2	cell.division	26	0.004424463389598801
						28	DNA	87	0.004504298418864332
						29.2.1.1.3.2	protein.synthesis.ribosomal protein.prokaryotic.unknown organellar.50S subunit	13	0.004548747271939155
						29.2.1.1.1.2	protein.synthesis.ribosomal protein.prokaryotic.chloroplast.50S subunit	12	0.004923688372839426
						17.5	hormone metabolism.ethylene	8	0.006481526760369718
						17.6.3	hormone metabolism.gibberelin.induced-regulated-responsive-activated	5	0.00651562395096479
						16	secondary metabolism	60	0.008544990664357315
						30.2.11	signalling.receptor kinases.leucine rich repeat XI	11	0.008544990664357315
						30.11	signalling.light	30	0.010355022383407783
						26.21	misc.protease inhibitor/seed storage/lipid transfer protein (LTP) family protein	9	0.011976357293899238
						29.5	protein.degradation	225	0.012292259053382769
						31	cell	170	0.013200050810317644
						28.1	DNA.synthesis/chromatin structure	57	0.014183469773173252
						26.3	misc.gluco-, galacto- and mannosidases	17	0.015427153661637313
						17.2	hormone metabolism.auxin	36	0.01643494486859538
						29.2.1.2.2.41	protein.synthesis.ribosomal protein.eukaryotic.60S subunit.L41	5	0.01775845658433723
						17.5.2	hormone metabolism.ethylene.signal transduction	6	0.01864695061968945
						9	mitochondrial electron transport / ATP synthesis	21	0.02187669409442939
						1.1	PS.lightreaction	12	0.023149560092411835
						29.3.2	protein.targeting.mitochondria	9	0.023149560092411835
						29.5.1	protein.degradation.subtilases	6	0.027845170702618924
						2	major CHO metabolism	28	0.02825036895415575
						21.4	redox.glutaredoxins	12	0.02825036895415575
						11.1.12	lipid metabolism.FA synthesis and FA elongation.ACP protein	6	0.02825036895415575
						26	misc	154	0.02825036895415575
						17.7	hormone metabolism.jasmonate	10	0.03285844280185076
						27.3.3	RNA.regulation of transcription.AP2/EREBP, APETALA2/Ethylene-responsive element binding protein family	12	0.034319299413352954
						16.1.5	secondary metabolism.isoprenoids.terpenoids	4	0.034319299413352954
						10.5	cell wall.cell wall proteins	12	0.034319299413352954
						4	glycolysis	17	0.03845153610390194
						27.3.67	RNA.regulation of transcription.putative transcription regulator	37	0.0415157370957647
						27.3.6	RNA.regulation of transcription.bHLH,Basic Helix-Loop-Helix family	14	0.04953416298100118
